# Quantitative trait loci mapping of gene expression and chromatin accessibility in primary fibroblast reveals shared allelic effects between Latin American and European ancestries

**DOI:** 10.1101/2025.06.09.658613

**Authors:** Toni Boltz, Merel Bot, Sandra Lapinska, Tommer Schwarz, Kangcheng Hou, Kristina M. Garske, Malika K. Freund, Carrie E. Bearden, Gabriel Macaya, Carlos Lopez-Jaramillo, Nelson Freimer, Marco P. Boks, Rene S. Kahn, Bogdan Pasaniuc, Roel A. Ophoff

**Affiliations:** Department of Human Genetics, David Geffen School of Medicine, UCLA; Center for Neurobehavioral Genetics, Semel Institute for Neuroscience and Human Behavior, UCLA; Graduate Group in Computational Biology, University of Pennsylvania; Department of Bioinformatics, David Geffen School of Medicine, UCLA; Department of Psychology, UCLA; Center for Research in Cellular and Molecular Biology, Universidad de Costa Rica, San José, Costa Rica; Department of Psychiatry, University of Antioquia, Medellín, Antioquia, Colombia; Department of Psychiatry, Amsterdam UMC, Amsterdam, The Netherlands; Dimence Institute for Specialized Mental Health Care, Dimence Group, Deventer, The Netherlands; Department of Psychiatry, Brain Center University Medical Center Utrecht, University Utrecht, Utrecht, the Netherlands; Department of Psychiatry, Icahn School of Medicine at Mount Sinai, New York, NY, USA; Department of Genetics, University of Pennsylvania

## Abstract

Quantitative Trait Locus (QTL) analysis of molecular data has identified genetic variants associated with traits such as gene expression, and colocalization of these functional QTL with GWAS risk loci has offered insights into the genetic basis of human disease. We employed gene expression (RNA-seq) and chromatin accessibility (ATAC-seq) obtained from human primary fibroblasts to investigate quantitative trait loci (QTLs) in cohorts ascertained for bipolar disorder of European (n=150) and Latin American (n=96) ancestries. Leveraging data from three countries of origin (The Netherlands, Colombia, Costa Rica) within our cohort, we characterized differences among individuals at the SNP, gene, and accessible-chromatin levels to compute ancestry-specific expression (e)QTLs and chromatin-accessibility (ca)QTLs. Across ancestries, we observed R² ≥ 0.93 for eQTL effect sizes and R² ≥ 0.95 for caQTLs, indicating a high degree of concordance. Integrating chromatin data with expression and genotype information enabled precise fine-mapping of eQTLs, yielding 203 high-confidence (posterior probability > 90 %) regulatory pathways. In downstream analyses, transcriptome-wide (TWAS) and chromatin-wide (CWAS) association studies with brain- and skin-related GWAS identified 36 TWAS-significant genes and 77 CWAS-significant open chromatin regions. These findings underscore the shared genetic regulatory mechanisms across European and Latin American ancestries, while demonstrating that ancestry-specific reference panels enhance the accuracy of TWAS and CWAS in diverse populations.
