## Supplemental Figures and Tables for "Quantitative trait loci mapping of gene expression and chromatin accessibility in primary fibroblast reveals shared allelic effects between Latin American and European ancestries": Table1_topPaths.csv

SNP	peaks	posteriors	ENSG	Gene
rs2575784	chr3.87222176.87223309	0.970287283	ENSG00000083937	CHMP2B
rs1152990	chr1.20497275.20497537	0.996153563	ENSG00000090432	MUL1
rs176778	chr14.77475873.77476102	0.984135458	ENSG00000100591	AHSA1
rs10500876	chr11.20384590.20386370	1	ENSG00000109854	HTATIP2
rs367035	chr11.2922814.2924281	0.998255061	ENSG00000110628	SLC22A18
rs1863703	chr2.218571533.218572258	0.999397713	ENSG00000115556	PLCD4
14:75436084_T_G	chr14.75040163.75040548	1	ENSG00000119718	EIF2B2
rs56298039	chr7.12687104.12687743	0.978241007	ENSG00000122644	ARL4A
rs62423984	chr6.99405250.99406211	1	ENSG00000123552	USP45
rs2523585	chr6.30898007.30898333	0.999998919	ENSG00000137411	VARS2
rs17654223	chr4.44662222.44663177	0.990964927	ENSG00000151806	GUF1
rs76472006	chr11.14635781.14636016	0.980270903	ENSG00000152270	PDE3B
rs2916068	chr19.19360901.19361122	0.920620242	ENSG00000167491	GATAD2A
rs11231704	chr11.64286136.64286789	0.963498904	ENSG00000173113	TRMT112
rs113848414	chr3.10035829.10036126	0.997635849	ENSG00000180385	EMC3-AS1
rs2442724	chr6.31367110.31369941	0.985550417	ENSG00000204520	MICA
rs9405023	chr6.31275389.31277268	1	ENSG00000204525	HLA-C
rs1265109	chr6.31153681.31154386	0.999884567	ENSG00000204536	CCHCR1
rs1610649	chr6.29768906.29769669	1	ENSG00000204642	HLA-F
rs1632998	chr6.29768906.29769669	0.999863292	ENSG00000214922	HLA-F-AS1
rs956453	chr11.3405782.3406069	1	ENSG00000223756	TSSC2
rs17179683	chr6.29893780.29895385	1	ENSG00000230795	HLA-K
rs145983611	chr7.44025609.44026027	0.990471076	ENSG00000239556	ENSG00000239556
rs62466588	chr7.66118690.66121262	0.999999999	ENSG00000241258	CRCP
rs10891988	chr11.115763693.115764940	0.910988306	ENSG00000246100	LINC00900
rs12900391	chr15.84542517.84544020	0.999737928	ENSG00000259728	LINC00933
rs9263875	chr6.31153681.31154386	0.995836969	ENSG00000272501	ENSG00000272501
6:29916481_G_T	chr6.29893780.29895385	0.999997398	ENSG00000281831	ENSG00000281831
