## Supplemental Figures and Tables for "Quantitative trait loci mapping of gene expression and chromatin accessibility in primary fibroblast reveals shared allelic effects between Latin American and European ancestries": TableS1_PC_ANOVA.xlsx

### Sheet: Sheet1
Genotype PC	Percent Variance Explained	AOV P with Year	AOV P with Ancestry	AOV P with Ancestry after correction for Year
1	4.9	1.01e-54	7.2e-149	5.6e-16
2	2.8	0.36	3.05e-14	5.7e-14
3	2.7	0.027	0.37	0.85
4	2.6	0.59	0.013	0.015
5	2.6	0.44	2.6e-09	4.16e-09
Expression PC
1	10.8	9.49e-91	2.97e-68	0.00269
2	6.8	5.99e-05	0.349	0.113
3	4.9	0.468	0.0738	0.19
4	3.1	0.108	0.534	0.975
5	2.7	0.0239	9.95e-05	0.0456
Chromatin Peaks PC
1	72.7	2.1e-81	1.17e-39	0.453
2	3.2	0.74	0.67	0.6
3	0.54	0.056	0.31	0.84
4	0.5	0.12	0.77	0.84
5	0.35	0.15	0.011	0.16
