## Supplemental Figures and Tables for "Quantitative trait loci mapping of gene expression and chromatin accessibility in primary fibroblast reveals shared allelic effects between Latin American and European ancestries": TableS10_radmix_genes.xlsx

### Sheet: genes_meta_analyzed
chr	gene	rg_mode	conf_int	pvalue
chr4	ENSG00000287104	0.275	[0.0, 0.728]	0.00468052
chr4	ENSG00000251615	0.824	[0.155, 1.0]	0.222082
chr8	ENSG00000176595	0.904	[0.164, 1.0]	0.471476
chr11	ENSG00000149294	1	[0.125, 1.0]	1
chr6	ENSG00000124588	1	[0.123, 1.0]	1
chr19	ENSG00000105750	1	[0.487, 1.0]	1
chr6	ENSG00000272047	0.823	[0.081, 1.0]	0.49877
chr3	ENSG00000144815	0.869	[0.161, 1.0]	0.189478
chr11	ENSG00000110435	1	[0.114, 1.0]	1
chr1	ENSG00000143452	1	[0.336, 1.0]	1
chr4	ENSG00000181381	1	[0.24, 1.0]	1
chr11	ENSG00000280798	0.871	[0.166, 1.0]	0.330409
chr14	ENSG00000198668	1	[0.127, 1.0]	1
chr22	ENSG00000196236	0.918	[0.23, 1.0]	0.386236
chr17	ENSG00000185561	0.704	[0.07, 1.0]	0.630011
chr3	ENSG00000175928	1	[0.224, 1.0]	1
chr9	ENSG00000122696	1	[0.125, 1.0]	1
chr13	ENSG00000133106	1	[0.317, 1.0]	1
chr19	ENSG00000267575	1	[0.193, 1.0]	1
chr3	ENSG00000242516	0.541	[0.048, 0.968]	0.221231
chr14	ENSG00000179476	1	[0.165, 1.0]	1
chr10	ENSG00000107949	1	[0.11, 1.0]	1
chr19	ENSG00000269001	1	[0.158, 1.0]	1
chr22	ENSG00000230701	1	[0.28800000000000003, 1.0]	1
chr2	ENSG00000151690	0.849	[0.418, 1.0]	0.125924
chr8	ENSG00000255052	1	[0.146, 1.0]	1
chr11	ENSG00000285644	1	[0.241, 1.0]	1
chr1	ENSG00000118217	0.114	[0.0, 0.865]	0.0493233
chr3	ENSG00000163703	0	[0.0, 0.787]	0.00815097
chr2	ENSG00000075340	1	[0.224, 1.0]	1
chr6	ENSG00000112378	1	[0.15, 1.0]	1
chr4	ENSG00000256043	1	[0.069, 1.0]	1
chr7	ENSG00000240230	1	[0.157, 1.0]	1
chr18	ENSG00000141668	1	[0.221, 1.0]	1
chr20	ENSG00000175170	1	[0.13, 1.0]	1
chr11	ENSG00000149218	0.646	[0.08700000000000001, 1.0]	0.500407
chr3	ENSG00000225733	0.158	[0.0, 0.878]	0.0807248
chr1	ENSG00000116962	1	[0.134, 1.0]	1
chr22	ENSG00000100311	0.867	[0.07200000000000001, 1.0]	0.721411
chr1	ENSG00000186283	0.931	[0.076, 1.0]	0.689865
chr12	ENSG00000028203	0.809	[0.116, 1.0]	0.588735
chr19	ENSG00000189190	0.972	[0.14, 1.0]	0.882804
chr5	ENSG00000213523	0.995	[0.083, 1.0]	0.98998
chr11	ENSG00000177042	1	[0.148, 1.0]	1
chr5	ENSG00000206077	1	[0.23500000000000001, 1.0]	1
chr7	ENSG00000213462	1	[0.265, 1.0]	1
chr6	ENSG00000137274	0.847	[0.073, 1.0]	0.628548
chr1	ENSG00000157191	1	[0.128, 1.0]	1
chr1	ENSG00000132881	1	[0.107, 1.0]	1
chr4	ENSG00000145476	1	[0.064, 1.0]	1
chr13	ENSG00000132965	1	[0.221, 1.0]	1
chr22	ENSG00000226328	0	[0.0, 0.78]	0.026919
chr16	ENSG00000255198	0.958	[0.091, 1.0]	0.823867
chr14	ENSG00000140092	0.358	[0.0, 0.886]	0.103138
chr11	ENSG00000246067	1	[0.146, 1.0]	1
chr6	ENSG00000124508	1	[0.34900000000000003, 1.0]	1
chr2	ENSG00000134308	1	[0.291, 1.0]	1
chr6	ENSG00000170915	1	[0.341, 1.0]	1
chr10	ENSG00000075407	0.977	[0.112, 1.0]	0.924016
chr20	ENSG00000124217	1	[0.107, 1.0]	1
chr14	ENSG00000165502	0.835	[0.274, 1.0]	0.127561
chr1	ENSG00000162836	1	[0.313, 1.0]	1
chr13	ENSG00000242715	1	[0.154, 1.0]	1
chr15	ENSG00000171763	0.665	[0.035, 0.975]	0.441508
chr21	ENSG00000142192	1	[0.219, 1.0]	1
chr6	ENSG00000123552	0.974	[0.17, 1.0]	0.915985
chr19	ENSG00000184635	0.611	[0.0, 0.93]	0.250191
chr19	ENSG00000182472	0.841	[0.08600000000000001, 1.0]	0.480938
chr9	ENSG00000198121	0.075	[0.0, 0.9400000000000001]	0.448482
chr12	ENSG00000247157	1	[0.254, 1.0]	1
chr17	ENSG00000072778	0.999	[0.123, 1.0]	0.99475
chr8	ENSG00000036448	0.337	[0.0, 0.9420000000000001]	0.521882
chr7	ENSG00000105808	0.318	[0.0, 0.779]	0.00866922
chr10	ENSG00000230555	0.85	[0.316, 1.0]	0.143877
chr12	ENSG00000121350	0.687	[0.14100000000000001, 0.974]	0.0435271
chr17	ENSG00000167711	1	[0.225, 1.0]	1
chr22	ENSG00000244625	0.993	[0.098, 1.0]	0.986751
chr5	ENSG00000170089	0.464	[0.0, 0.877]	0.0702484
chr15	ENSG00000270055	0.836	[0.182, 1.0]	0.121941
chr13	ENSG00000134905	1	[0.222, 1.0]	1
chr5	ENSG00000170624	1	[0.079, 1.0]	1
chr1	ENSG00000134202	0.994	[0.352, 1.0]	0.949226
chr14	ENSG00000259065	0.026	[0.0, 0.8230000000000001]	0.0337675
chr17	ENSG00000266173	1	[0.182, 1.0]	1
chr3	ENSG00000270207	1	[0.11, 1.0]	1
chr3	ENSG00000286689	0.585	[0.078, 1.0]	0.343078
chr7	ENSG00000214870	0.734	[0.063, 1.0]	0.442088
chr15	ENSG00000166206	0.726	[0.085, 1.0]	0.266614
chr16	ENSG00000129925	1	[0.08, 1.0]	1
chr6	ENSG00000146072	1	[0.21, 1.0]	1
chr16	ENSG00000158717	1	[0.28200000000000003, 1.0]	1
chr11	ENSG00000288538	1	[0.116, 1.0]	1
chr17	ENSG00000175866	0.936	[0.234, 1.0]	0.505846
chr7	ENSG00000226824	1	[0.262, 1.0]	1
chr5	ENSG00000051596	0	[0.0, 0.762]	0.0074964
chr5	ENSG00000138829	0.042	[0.0, 0.858]	0.0545386
chr8	ENSG00000221947	1	[0.481, 1.0]	1
chr3	ENSG00000079257	0.025	[0.0, 0.9480000000000001]	0.722342
chr19	ENSG00000186230	0.928	[0.369, 1.0]	0.261931
chr1	ENSG00000127124	1	[0.214, 1.0]	1
chr1	ENSG00000154511	0.813	[0.129, 1.0]	0.226881
chr6	ENSG00000204632	1	[0.326, 1.0]	1
chr4	ENSG00000251600	1	[0.115, 1.0]	1
chr1	ENSG00000169598	1	[0.201, 1.0]	1
chr5	ENSG00000164346	1	[0.166, 1.0]	1
chr14	ENSG00000227051	0.916	[0.15, 1.0]	0.791135
chr1	ENSG00000189337	1	[0.184, 1.0]	1
chr10	ENSG00000120539	0.87	[0.106, 1.0]	0.697666
chr10	ENSG00000165996	0.871	[0.139, 1.0]	0.470526
chr13	ENSG00000088448	0.299	[0.0, 0.899]	0.115302
chr3	ENSG00000168038	1	[0.169, 1.0]	1
chr11	ENSG00000254614	1	[0.312, 1.0]	1
chr1	ENSG00000179163	1	[0.241, 1.0]	1
chr7	ENSG00000106560	0.644	[0.024, 0.962]	0.380195
chr7	ENSG00000197037	0.668	[0.036000000000000004, 0.961]	0.20769
chr14	ENSG00000119718	1	[0.145, 1.0]	1
chr11	ENSG00000223756	1	[0.186, 1.0]	1
chr2	ENSG00000261096	1	[0.20600000000000002, 1.0]	1
chr3	ENSG00000186792	0.792	[0.06, 0.989]	0.261585
chr9	ENSG00000285820	1	[0.116, 1.0]	1
chr17	ENSG00000187838	1	[0.131, 1.0]	1
chr2	ENSG00000183891	1	[0.202, 1.0]	1
chr22	ENSG00000100266	0.774	[0.063, 1.0]	0.832277
chr17	ENSG00000274487	0.801	[0.155, 1.0]	0.101997
chr2	ENSG00000234171	1	[0.279, 1.0]	1
chr5	ENSG00000169220	1	[0.255, 1.0]	1
chr5	ENSG00000285967	0.937	[0.194, 1.0]	0.603054
chr21	ENSG00000157538	1	[0.179, 1.0]	1
chr5	ENSG00000286388	1	[0.11800000000000001, 1.0]	1
chr16	ENSG00000103042	1	[0.133, 1.0]	1
chr22	ENSG00000100413	0.292	[0.0, 0.888]	0.093204
chr10	ENSG00000259869	0.899	[0.114, 1.0]	0.577671
chr15	ENSG00000140471	0.976	[0.076, 1.0]	0.938237
chr9	ENSG00000106692	0.872	[0.116, 1.0]	0.709032
chr11	ENSG00000121691	1	[0.376, 1.0]	1
chr14	ENSG00000165409	1	[0.151, 1.0]	1
chr11	ENSG00000254682	0.098	[0.0, 0.783]	0.0229799
chr14	ENSG00000139910	1	[0.116, 1.0]	1
chr4	ENSG00000138744	0.791	[0.181, 1.0]	0.396314
chr6	ENSG00000112667	1	[0.23600000000000002, 1.0]	1
chr15	ENSG00000259345	1	[0.091, 1.0]	1
chr6	ENSG00000204644	0.812	[0.233, 1.0]	0.224582
chr3	ENSG00000174564	1	[0.3, 1.0]	1
chr19	ENSG00000267213	0.799	[0.082, 1.0]	0.368119
chr16	ENSG00000175643	1	[0.494, 1.0]	1
chr8	ENSG00000164919	1	[0.32, 1.0]	1
chr17	ENSG00000239697	0.575	[0.068, 1.0]	0.79588
chr13	ENSG00000123191	1	[0.056, 1.0]	1
chr17	ENSG00000176974	1	[0.11900000000000001, 1.0]	1
chr6	ENSG00000272221	1	[0.358, 1.0]	1
chr12	ENSG00000197653	1	[0.11900000000000001, 1.0]	1
chr1	ENSG00000284882	0.992	[0.188, 1.0]	0.967058
chr2	ENSG00000172059	0.717	[0.066, 1.0]	0.694226
chr17	ENSG00000263503	0.981	[0.125, 1.0]	0.851593
chr14	ENSG00000258657	1	[0.164, 1.0]	1
chr12	ENSG00000250208	1	[0.105, 1.0]	1
chr11	ENSG00000196655	0.823	[0.314, 1.0]	0.0886239
chr13	ENSG00000176124	1	[0.14400000000000002, 1.0]	1
chr18	ENSG00000263753	1	[0.418, 1.0]	1
chr1	ENSG00000225077	1	[0.098, 1.0]	1
chr12	ENSG00000256667	0.099	[0.0, 0.843]	0.0455541
chr13	ENSG00000133103	0.679	[0.054, 0.982]	0.274942
chr1	ENSG00000160050	0.005	[0.0, 0.8220000000000001]	0.00518995
chr8	ENSG00000255495	0.145	[0.0, 0.836]	0.0350632
chr11	ENSG00000246174	1	[0.369, 1.0]	1
chr12	ENSG00000183935	0.945	[0.3, 1.0]	0.561927
chr11	ENSG00000117984	1	[0.146, 1.0]	1
chr19	ENSG00000261770	1	[0.41000000000000003, 1.0]	1
chr19	ENSG00000198453	1	[0.273, 1.0]	1
chr19	ENSG00000105576	0.635	[0.065, 1.0]	0.58225
chr19	ENSG00000197134	0.692	[0.116, 1.0]	0.179162
chr16	ENSG00000103148	1	[0.387, 1.0]	1
chr8	ENSG00000134014	1	[0.28, 1.0]	1
chr3	ENSG00000223797	0.669	[0.08600000000000001, 1.0]	0.300582
chr6	ENSG00000112297	0.862	[0.084, 1.0]	0.857576
chr19	ENSG00000280079	0.947	[0.094, 1.0]	0.554862
chr1	ENSG00000171943	1	[0.328, 1.0]	1
chr12	ENSG00000231887	1	[0.272, 1.0]	1
chr1	ENSG00000143552	1	[0.254, 1.0]	1
chr2	ENSG00000269973	1	[0.203, 1.0]	1
chr7	ENSG00000205763	0.499	[0.0, 0.912]	0.155853
chr7	ENSG00000106537	1	[0.099, 1.0]	1
chr7	ENSG00000235314	1	[0.327, 1.0]	1
chr7	ENSG00000230658	1	[0.20600000000000002, 1.0]	1
chr12	ENSG00000111640	0.836	[0.219, 1.0]	0.222162
chr3	ENSG00000163607	0.491	[0.0, 0.912]	0.16105
chr1	ENSG00000203697	1	[0.167, 1.0]	1
chr15	ENSG00000140323	0.778	[0.136, 1.0]	0.516857
chr7	ENSG00000204959	0.887	[0.147, 1.0]	0.318021
chr1	ENSG00000240563	0	[0.0, 0.858]	0.0456084
chr1	ENSG00000237975	1	[0.256, 1.0]	1
chr19	ENSG00000226686	0.737	[0.113, 1.0]	0.247737
chr7	ENSG00000272941	1	[0.138, 1.0]	1
chr8	ENSG00000104679	0.233	[0.0, 0.793]	0.00802571
chr19	ENSG00000233927	0.798	[0.09, 1.0]	0.455867
chr17	ENSG00000154262	1	[0.121, 1.0]	1
chr7	ENSG00000214253	1	[0.192, 1.0]	1
chr22	ENSG00000100376	1	[0.193, 1.0]	1
chr22	ENSG00000189269	0.894	[0.146, 1.0]	0.496386
chr18	ENSG00000263006	1	[0.212, 1.0]	1
chr7	ENSG00000241258	1	[0.168, 1.0]	1
chr16	ENSG00000183793	1	[0.183, 1.0]	1
chr11	ENSG00000176148	0.968	[0.177, 1.0]	0.845149
chr20	ENSG00000125780	1	[0.396, 1.0]	1
chr19	ENSG00000127507	1	[0.129, 1.0]	1
chr1	ENSG00000142657	1	[0.09, 1.0]	1
chr7	ENSG00000243317	1	[0.489, 1.0]	1
chr15	ENSG00000259728	1	[0.107, 1.0]	1
chr2	ENSG00000189223	0.623	[0.112, 1.0]	0.253419
chr17	ENSG00000220205	1	[0.111, 1.0]	1
chr3	ENSG00000168297	0.985	[0.242, 1.0]	0.93876
chr15	ENSG00000140386	0.879	[0.124, 1.0]	0.54557
chr19	ENSG00000125753	1	[0.14100000000000001, 1.0]	1
chr12	ENSG00000111254	1	[0.152, 1.0]	1
chr11	ENSG00000197345	0.873	[0.231, 1.0]	0.337948
chr4	ENSG00000085871	0.778	[0.129, 1.0]	0.508749
chr6	ENSG00000203875	1	[0.468, 1.0]	1
chr20	ENSG00000101307	0.726	[0.089, 1.0]	0.842407
chr22	ENSG00000196576	0.049	[0.0, 0.897]	0.124642
chr2	ENSG00000163214	1	[0.094, 1.0]	1
chr6	ENSG00000164494	0.847	[0.133, 1.0]	0.587623
chr19	ENSG00000130312	0.51	[0.0, 0.909]	0.128354
chr7	ENSG00000135218	0.175	[0.0, 0.921]	0.23382
chr19	ENSG00000196381	1	[0.152, 1.0]	1
chr19	ENSG00000196867	1	[0.192, 1.0]	1
chr8	ENSG00000164751	1	[0.133, 1.0]	1
chr8	ENSG00000156172	1	[0.131, 1.0]	1
chr13	ENSG00000102606	0.938	[0.274, 1.0]	0.57953
chr2	ENSG00000152117	0.974	[0.114, 1.0]	0.890405
chr5	ENSG00000246596	0.896	[0.209, 1.0]	0.351348
chr17	ENSG00000132361	0.718	[0.085, 1.0]	0.33502
chr19	ENSG00000105281	1	[0.083, 1.0]	1
chr20	ENSG00000154930	1	[0.184, 1.0]	1
chr1	ENSG00000137944	1	[0.484, 1.0]	1
chr19	ENSG00000121417	0.936	[0.082, 1.0]	0.787169
chr5	ENSG00000169252	0.936	[0.1, 1.0]	0.84226
chr14	ENSG00000032219	1	[0.188, 1.0]	1
chr1	ENSG00000264582	1	[0.095, 1.0]	1
chr12	ENSG00000152944	1	[0.212, 1.0]	1
chr14	ENSG00000126803	1	[0.081, 1.0]	1
chr11	ENSG00000166441	1	[0.23500000000000001, 1.0]	1
chr19	ENSG00000090661	0.582	[0.02, 0.922]	0.0734764
chr12	ENSG00000127311	1	[0.131, 1.0]	1
chr9	ENSG00000130653	1	[0.146, 1.0]	1
chr15	ENSG00000103671	0.893	[0.224, 1.0]	0.424774
chr9	ENSG00000234156	1	[0.17500000000000002, 1.0]	1
chr19	ENSG00000076944	1	[0.10400000000000001, 1.0]	1
chr2	ENSG00000231259	1	[0.114, 1.0]	1
chr15	ENSG00000168803	1	[0.131, 1.0]	1
chr11	ENSG00000134909	1	[0.459, 1.0]	1
chr7	ENSG00000228775	0.833	[0.19, 1.0]	0.676824
chr8	ENSG00000246089	1	[0.092, 1.0]	1
chr2	ENSG00000049323	0.686	[0.088, 1.0]	0.350615
chr7	ENSG00000183444	1	[0.247, 1.0]	1
chr15	ENSG00000261801	1	[0.165, 1.0]	1
chr19	ENSG00000171574	1	[0.319, 1.0]	1
chr16	ENSG00000039068	1	[0.097, 1.0]	1
chr6	ENSG00000146386	1	[0.091, 1.0]	1
chr13	ENSG00000123179	0.961	[0.088, 1.0]	0.926121
chr5	ENSG00000131844	0.895	[0.089, 1.0]	0.862177
chr2	ENSG00000144152	0.981	[0.068, 1.0]	0.957834
chr20	ENSG00000222365	0.34	[0.0, 0.922]	0.24945
chr19	ENSG00000105755	1	[0.23700000000000002, 1.0]	1
chr4	ENSG00000164344	0.952	[0.11800000000000001, 1.0]	0.794094
chr17	ENSG00000219200	0.475	[0.0, 0.862]	0.0418072
chr2	ENSG00000196290	0.737	[0.081, 1.0]	0.384983
chr12	ENSG00000111450	1	[0.069, 1.0]	1
chr15	ENSG00000255529	1	[0.115, 1.0]	1
chr1	ENSG00000261349	0.51	[0.0, 0.928]	0.266966
chr18	ENSG00000180011	1	[0.083, 1.0]	1
chr14	ENSG00000256053	0.949	[0.176, 1.0]	0.740072
chr6	ENSG00000164484	1	[0.065, 1.0]	1
chr19	ENSG00000087086	0.995	[0.101, 1.0]	0.987814
chr10	ENSG00000264204	1	[0.14100000000000001, 1.0]	1
chr6	ENSG00000146409	1	[0.17200000000000001, 1.0]	1
chr17	ENSG00000187824	1	[0.182, 1.0]	1
chr6	ENSG00000124766	0.823	[0.225, 1.0]	0.207826
chr12	ENSG00000177981	0.828	[0.10400000000000001, 1.0]	0.640985
chr19	ENSG00000133250	1	[0.148, 1.0]	1
chr22	ENSG00000100288	1	[0.139, 1.0]	1
chr19	ENSG00000160229	1	[0.216, 1.0]	1
chr19	ENSG00000198182	0.784	[0.082, 1.0]	0.542384
chr19	ENSG00000254858	0.406	[0.039, 0.98]	0.495707
chr5	ENSG00000169230	1	[0.23600000000000002, 1.0]	1
chr6	ENSG00000118520	1	[0.079, 1.0]	1
chr6	ENSG00000164627	0.957	[0.07200000000000001, 1.0]	0.886241
chr16	ENSG00000089486	1	[0.1, 1.0]	1
chr22	ENSG00000100068	0.97	[0.085, 1.0]	0.909273
chr16	ENSG00000065457	1	[0.14100000000000001, 1.0]	1
chr1	ENSG00000086619	0.95	[0.14300000000000002, 1.0]	0.853707
chr6	ENSG00000065833	0.629	[0.006, 0.925]	0.159581
chr1	ENSG00000225938	1	[0.193, 1.0]	1
chr5	ENSG00000251513	0.806	[0.082, 1.0]	0.567959
chr11	ENSG00000177112	0.95	[0.113, 1.0]	0.849515
chr7	ENSG00000271122	1	[0.217, 1.0]	1
chr2	ENSG00000115761	1	[0.113, 1.0]	1
chr6	ENSG00000119899	1	[0.11, 1.0]	1
chr1	ENSG00000117242	1	[0.194, 1.0]	1
chr20	ENSG00000101190	0.769	[0.07, 1.0]	0.37659
chr7	ENSG00000233306	0.87	[0.09, 1.0]	0.511404
chr7	ENSG00000261455	1	[0.063, 1.0]	1
chr6	ENSG00000281831	0	[0.0, 0.662]	0.00191842
chr12	ENSG00000139433	1	[0.17300000000000001, 1.0]	1
chr15	ENSG00000140400	0.647	[0.091, 0.973]	0.0964031
chr3	ENSG00000241316	1	[0.159, 1.0]	1
chr7	ENSG00000228960	1	[0.056, 1.0]	1
chr12	ENSG00000002016	0.253	[0.0, 0.903]	0.138009
chr8	ENSG00000131203	1	[0.257, 1.0]	1
chr1	ENSG00000135778	0.476	[0.0, 0.934]	0.348442
chr17	ENSG00000273702	1	[0.107, 1.0]	1
chr12	ENSG00000275764	1	[0.28400000000000003, 1.0]	1
chr8	ENSG00000228451	0.919	[0.11, 1.0]	0.760814
chr4	ENSG00000174130	1	[0.133, 1.0]	1
chr15	ENSG00000103811	0.918	[0.169, 1.0]	0.645174
chr12	ENSG00000177406	1	[0.405, 1.0]	1
chr16	ENSG00000103021	0.994	[0.187, 1.0]	0.978003
chr22	ENSG00000133466	0.365	[0.0, 0.898]	0.119154
chr3	ENSG00000114054	0.225	[0.0, 0.924]	0.274313
chr4	ENSG00000248174	0.189	[0.0, 0.853]	0.0598151
chr2	ENSG00000115944	1	[0.109, 1.0]	1
chr7	ENSG00000233429	1	[0.132, 1.0]	1
chr6	ENSG00000130340	1	[0.12, 1.0]	1
chr9	ENSG00000286162	0.959	[0.163, 1.0]	0.77532
chr17	ENSG00000181031	0.952	[0.124, 1.0]	0.749247
chr5	ENSG00000197375	1	[0.25, 1.0]	1
chr17	ENSG00000198740	0.212	[0.0, 0.919]	0.201117
chr2	ENSG00000152689	0.634	[0.015, 0.932]	0.152255
chr1	ENSG00000183386	1	[0.152, 1.0]	1
chr7	ENSG00000267368	1	[0.189, 1.0]	1
chr18	ENSG00000154856	1	[0.131, 1.0]	1
chr1	ENSG00000049239	1	[0.109, 1.0]	1
chr5	ENSG00000248275	1	[0.255, 1.0]	1
chr8	ENSG00000253200	0.946	[0.269, 1.0]	0.654013
chr11	ENSG00000166016	1	[0.20500000000000002, 1.0]	1
chr1	ENSG00000142632	0.454	[0.0, 0.934]	0.360529
chr6	ENSG00000271361	0.271	[0.0, 0.784]	0.0198894
chr7	ENSG00000178381	0.917	[0.352, 1.0]	0.202542
chr3	ENSG00000213689	0.371	[0.0, 0.9]	0.0844922
chr17	ENSG00000286190	1	[0.179, 1.0]	1
chr17	ENSG00000233327	0.284	[0.0, 0.852]	0.0594252
chr10	ENSG00000138185	0	[0.0, 0.931]	0.282297
chr20	ENSG00000089177	1	[0.21, 1.0]	1
chr6	ENSG00000286885	1	[0.132, 1.0]	1
chr14	ENSG00000278576	0.616	[0.021, 0.96]	0.401319
chr2	ENSG00000153832	1	[0.223, 1.0]	1
chr1	ENSG00000001460	1	[0.113, 1.0]	1
chr12	ENSG00000198015	1	[0.19, 1.0]	1
chr4	ENSG00000251022	1	[0.40800000000000003, 1.0]	1
chr1	ENSG00000053371	1	[0.126, 1.0]	1
chr14	ENSG00000156381	1	[0.273, 1.0]	1
chr2	ENSG00000240356	1	[0.302, 1.0]	1
chr4	ENSG00000271538	0.177	[0.0, 0.902]	0.146406
chr4	ENSG00000163682	1	[0.46, 1.0]	1
chr16	ENSG00000180185	1	[0.4, 1.0]	1
chr4	ENSG00000269893	1	[0.221, 1.0]	1
chr10	ENSG00000122912	1	[0.289, 1.0]	1
chr11	ENSG00000278376	0.929	[0.196, 1.0]	0.674342
chr1	ENSG00000158828	0.957	[0.132, 1.0]	0.810644
chr14	ENSG00000273729	0.73	[0.088, 1.0]	0.506104
chr15	ENSG00000103932	1	[0.20400000000000001, 1.0]	1
chr8	ENSG00000104442	1	[0.114, 1.0]	1
chr6	ENSG00000271581	0.603	[0.0, 0.898]	0.078002
chr12	ENSG00000110871	0.818	[0.255, 1.0]	0.171241
chr6	ENSG00000112078	0.927	[0.10300000000000001, 1.0]	0.695206
chr5	ENSG00000173926	0.599	[0.069, 1.0]	0.608747
chr15	ENSG00000137819	1	[0.331, 1.0]	1
chr12	ENSG00000185684	0.768	[0.151, 1.0]	0.125728
chr7	ENSG00000272831	1	[0.134, 1.0]	1
chr5	ENSG00000171530	0.876	[0.079, 1.0]	0.629626
chr5	ENSG00000150753	1	[0.074, 1.0]	1
chr5	ENSG00000123643	0.398	[0.0, 0.847]	0.0222259
chr20	ENSG00000215305	0.987	[0.124, 1.0]	0.942581
chr17	ENSG00000131899	1	[0.182, 1.0]	1
chr13	ENSG00000139675	1	[0.254, 1.0]	1
chr3	ENSG00000183662	0.81	[0.16, 1.0]	0.351689
chr19	ENSG00000161243	1	[0.155, 1.0]	1
chr7	ENSG00000183696	0.262	[0.0, 0.848]	0.0669917
chr19	ENSG00000269439	1	[0.127, 1.0]	1
chr1	ENSG00000215790	0.48	[0.0, 0.863]	0.022617
chr1	ENSG00000168679	1	[0.14, 1.0]	1
chr7	ENSG00000002933	0.887	[0.122, 1.0]	0.59408
chr15	ENSG00000169330	0.125	[0.0, 0.905]	0.146436
chr17	ENSG00000175155	0.585	[0.008, 0.927]	0.173212
chr1	ENSG00000204084	1	[0.17200000000000001, 1.0]	1
chr1	ENSG00000187815	1	[0.156, 1.0]	1
chr7	ENSG00000136261	1	[0.068, 1.0]	1
chr16	ENSG00000140632	1	[0.14200000000000002, 1.0]	1
chr1	ENSG00000131778	1	[0.178, 1.0]	1
chr19	ENSG00000172687	1	[0.321, 1.0]	1
chr13	ENSG00000139832	0.965	[0.138, 1.0]	0.850613
chr6	ENSG00000279453	0.815	[0.214, 1.0]	0.338697
chr12	ENSG00000180481	0.863	[0.116, 1.0]	0.519939
chr12	ENSG00000247077	1	[0.08700000000000001, 1.0]	1
chr22	ENSG00000182841	0	[0.0, 0.668]	0.000528591
chr11	ENSG00000149089	0.85	[0.158, 1.0]	0.797252
chr3	ENSG00000160124	1	[0.215, 1.0]	1
chr22	ENSG00000188511	1	[0.065, 1.0]	1
chr6	ENSG00000164440	0.244	[0.0, 0.899]	0.14219
chr11	ENSG00000241170	1	[0.115, 1.0]	1
chr8	ENSG00000176209	0.945	[0.109, 1.0]	0.881692
chr19	ENSG00000167766	0.575	[0.059000000000000004, 1.0]	0.575834
chr15	ENSG00000166803	1	[0.17400000000000002, 1.0]	1
chr6	ENSG00000203778	0.851	[0.077, 1.0]	0.556382
chr8	ENSG00000104490	1	[0.153, 1.0]	1
chr2	ENSG00000115828	1	[0.135, 1.0]	1
chr1	ENSG00000183831	1	[0.169, 1.0]	1
chr2	ENSG00000157827	0	[0.0, 0.846]	0.0441713
chr3	ENSG00000082781	0.295	[0.0, 0.937]	0.41303
chr6	ENSG00000198719	1	[0.131, 1.0]	1
chr7	ENSG00000106565	0.818	[0.176, 1.0]	0.131457
chr7	ENSG00000229180	1	[0.457, 1.0]	1
chr22	ENSG00000239713	1	[0.178, 1.0]	1
chr14	ENSG00000269958	0.578	[0.057, 1.0]	0.802357
chr12	ENSG00000133687	0.922	[0.063, 1.0]	0.71753
chr19	ENSG00000236144	1	[0.23500000000000001, 1.0]	1
chr17	ENSG00000129197	1	[0.08600000000000001, 1.0]	1
chr9	ENSG00000205808	1	[0.14300000000000002, 1.0]	1
chr11	ENSG00000149547	1	[0.091, 1.0]	1
chr2	ENSG00000257800	0.999	[0.096, 1.0]	0.994699
chr12	ENSG00000150977	0.851	[0.127, 1.0]	0.473402
chr17	ENSG00000182963	0	[0.0, 0.708]	0.00302223
chr2	ENSG00000003402	1	[0.061, 1.0]	1
chr6	ENSG00000180822	0.947	[0.17400000000000002, 1.0]	0.822796
chr12	ENSG00000123297	0.064	[0.0, 0.884]	0.0991788
chr3	ENSG00000154743	0.987	[0.096, 1.0]	0.966518
chr5	ENSG00000113068	0.304	[0.0, 0.867]	0.042529
chr1	ENSG00000183726	1	[0.161, 1.0]	1
chr7	ENSG00000272908	1	[0.089, 1.0]	1
chr5	ENSG00000183323	1	[0.198, 1.0]	1
chr1	ENSG00000285184	1	[0.40900000000000003, 1.0]	1
chr14	ENSG00000140043	1	[0.187, 1.0]	1
chr1	ENSG00000286619	0.844	[0.34800000000000003, 0.993]	0.0272633
chr19	ENSG00000105486	1	[0.074, 1.0]	1
chr19	ENSG00000197016	1	[0.197, 1.0]	1
chr5	ENSG00000145604	1	[0.209, 1.0]	1
chr4	ENSG00000246090	1	[0.149, 1.0]	1
chr11	ENSG00000151503	0.289	[0.0, 0.908]	0.176549
chr19	ENSG00000231205	0	[0.0, 0.866]	0.0173759
chr15	ENSG00000183060	0.807	[0.095, 1.0]	0.368011
chr9	ENSG00000230074	0.93	[0.129, 1.0]	0.407783
chr15	ENSG00000278600	0.54	[0.003, 0.863]	0.0201729
chr2	ENSG00000123610	1	[0.10200000000000001, 1.0]	1
chr1	ENSG00000143498	1	[0.157, 1.0]	1
chr9	ENSG00000107099	1	[0.315, 1.0]	1
chr3	ENSG00000206562	1	[0.094, 1.0]	1
chr1	ENSG00000054282	1	[0.40800000000000003, 1.0]	1
chr3	ENSG00000172340	1	[0.403, 1.0]	1
chr13	ENSG00000287837	0.935	[0.08, 1.0]	0.739576
chr15	ENSG00000259205	1	[0.23, 1.0]	1
chr6	ENSG00000010810	1	[0.222, 1.0]	1
chr19	ENSG00000187650	1	[0.10300000000000001, 1.0]	1
chr2	ENSG00000187699	1	[0.264, 1.0]	1
chr2	ENSG00000115138	0.859	[0.203, 1.0]	0.337988
chr18	ENSG00000166342	1	[0.125, 1.0]	1
chr13	ENSG00000102699	0.256	[0.0, 0.937]	0.416536
chr12	ENSG00000256576	1	[0.327, 1.0]	1
chr19	ENSG00000171105	0.926	[0.137, 1.0]	0.655793
chr16	ENSG00000103381	1	[0.14100000000000001, 1.0]	1
chr1	ENSG00000267272	0.506	[0.0, 0.888]	0.0642476
chr19	ENSG00000267419	1	[0.14100000000000001, 1.0]	1
chr5	ENSG00000261360	1	[0.135, 1.0]	1
chr10	ENSG00000185904	1	[0.439, 1.0]	1
chr16	ENSG00000169203	0.872	[0.2, 1.0]	0.144113
chr17	ENSG00000170004	1	[0.08700000000000001, 1.0]	1
chr16	ENSG00000059122	1	[0.224, 1.0]	1
chr19	ENSG00000130517	1	[0.099, 1.0]	1
chr1	ENSG00000132849	0.94	[0.23, 1.0]	0.680094
chr4	ENSG00000048342	1	[0.274, 1.0]	1
chr5	ENSG00000279118	1	[0.113, 1.0]	1
chr2	ENSG00000229267	0.865	[0.289, 1.0]	0.149925
chr10	ENSG00000165632	1	[0.147, 1.0]	1
chr15	ENSG00000137877	1	[0.23800000000000002, 1.0]	1
chr1	ENSG00000288398	0.662	[0.078, 0.994]	0.230949
chr13	ENSG00000102547	1	[0.21, 1.0]	1
chr2	ENSG00000256671	0.625	[0.0, 0.881]	0.0238431
chr12	ENSG00000180263	1	[0.168, 1.0]	1
chr11	ENSG00000020922	0.597	[0.033, 0.964]	0.285224
chr15	ENSG00000137806	1	[0.364, 1.0]	1
chr18	ENSG00000081923	0.802	[0.109, 1.0]	0.474266
chr1	ENSG00000117226	1	[0.355, 1.0]	1
chr6	ENSG00000286940	1	[0.126, 1.0]	1
chr7	ENSG00000228409	0.847	[0.147, 1.0]	0.424386
chr14	ENSG00000126790	1	[0.20500000000000002, 1.0]	1
chr15	ENSG00000259583	1	[0.095, 1.0]	1
chr1	ENSG00000272750	1	[0.487, 1.0]	1
chr4	ENSG00000245958	0.765	[0.17, 1.0]	0.212668
chr7	ENSG00000242294	0.777	[0.14100000000000001, 1.0]	0.161078
chr21	ENSG00000182362	0.679	[0.069, 0.9480000000000001]	0.0417041
chr7	ENSG00000133597	1	[0.077, 1.0]	1
chr13	ENSG00000136143	1	[0.093, 1.0]	1
chr12	ENSG00000255150	1	[0.25, 1.0]	1
chr12	ENSG00000174989	1	[0.146, 1.0]	1
chr3	ENSG00000173226	0.975	[0.233, 1.0]	0.879234
chr9	ENSG00000281128	1	[0.201, 1.0]	1
chr17	ENSG00000263272	0.519	[0.009000000000000001, 0.8170000000000001]	0.00220603
chr8	ENSG00000147677	1	[0.077, 1.0]	1
chr6	ENSG00000111863	1	[0.11, 1.0]	1
chr5	ENSG00000113555	1	[0.088, 1.0]	1
chr11	ENSG00000005801	1	[0.14200000000000002, 1.0]	1
chr19	ENSG00000276043	1	[0.226, 1.0]	1
chr11	ENSG00000110768	0.51	[0.0, 0.914]	0.1496
chr13	ENSG00000235660	0.815	[0.129, 1.0]	0.176657
chr4	ENSG00000109339	1	[0.226, 1.0]	1
chr12	ENSG00000139190	1	[0.267, 1.0]	1
chr15	ENSG00000197978	0.448	[0.061, 0.999]	0.455064
chr5	ENSG00000280187	1	[0.162, 1.0]	1
chr8	ENSG00000104714	0.873	[0.10400000000000001, 1.0]	0.530547
chr2	ENSG00000116005	0.818	[0.07200000000000001, 1.0]	0.737106
chr8	ENSG00000076554	1	[0.20500000000000002, 1.0]	1
chr9	ENSG00000269970	0.852	[0.093, 1.0]	0.689143
chr3	ENSG00000138495	0.997	[0.14100000000000001, 1.0]	0.98785
chr19	ENSG00000198466	0.668	[0.0, 0.927]	0.202703
chr11	ENSG00000245532	1	[0.096, 1.0]	1
chr1	ENSG00000143801	0.915	[0.126, 1.0]	0.700703
chr2	ENSG00000170035	0.698	[0.096, 1.0]	0.211369
chr2	ENSG00000116095	1	[0.145, 1.0]	1
chr3	ENSG00000272182	1	[0.34600000000000003, 1.0]	1
chr17	ENSG00000167721	0.1	[0.0, 0.881]	0.105392
chr8	ENSG00000254207	0.979	[0.092, 1.0]	0.933243
chr2	ENSG00000064012	1	[0.462, 1.0]	1
chr6	ENSG00000286760	1	[0.11900000000000001, 1.0]	1
chr16	ENSG00000141012	0.832	[0.164, 1.0]	0.328317
chr17	ENSG00000108963	1	[0.14200000000000002, 1.0]	1
chr6	ENSG00000137411	1	[0.258, 1.0]	1
chr8	ENSG00000104388	1	[0.10300000000000001, 1.0]	1
chr13	ENSG00000088387	0.276	[0.0, 0.879]	0.0799248
chr11	ENSG00000134809	1	[0.19, 1.0]	1
chr2	ENSG00000237651	1	[0.399, 1.0]	1
chr12	ENSG00000132341	0.217	[0.0, 0.92]	0.229977
chr7	ENSG00000106049	0.967	[0.17300000000000001, 1.0]	0.878217
chr9	ENSG00000136930	0.577	[0.0, 0.911]	0.128028
chr13	ENSG00000136169	0.214	[0.0, 0.881]	0.103249
chr2	ENSG00000286873	1	[0.257, 1.0]	1
chr10	ENSG00000148848	1	[0.232, 1.0]	1
chr19	ENSG00000267454	1	[0.123, 1.0]	1
chr7	ENSG00000164610	0.682	[0.099, 1.0]	0.37597
chr12	ENSG00000248265	1	[0.151, 1.0]	1
chr1	ENSG00000116991	0.491	[0.0, 0.902]	0.123971
chr1	ENSG00000142684	1	[0.067, 1.0]	1
chr6	ENSG00000285799	1	[0.093, 1.0]	1
chr5	ENSG00000245937	0.932	[0.185, 1.0]	0.640236
chr1	ENSG00000280670	1	[0.199, 1.0]	1
chr11	ENSG00000255142	1	[0.14400000000000002, 1.0]	1
chr19	ENSG00000197766	0	[0.0, 0.789]	0.0185654
chr7	ENSG00000078319	1	[0.255, 1.0]	1
chr19	ENSG00000130304	1	[0.08700000000000001, 1.0]	1
chr6	ENSG00000112599	1	[0.246, 1.0]	1
chr12	ENSG00000139192	1	[0.422, 1.0]	1
chr2	ENSG00000040933	1	[0.158, 1.0]	1
chr2	ENSG00000196151	0.959	[0.159, 1.0]	0.874482
chr16	ENSG00000261783	0.938	[0.147, 1.0]	0.855467
chr8	ENSG00000241852	1	[0.343, 1.0]	1
chr4	ENSG00000184178	0.854	[0.13, 1.0]	0.191184
chr16	ENSG00000130731	0.44	[0.0, 0.904]	0.121308
chr2	ENSG00000130414	1	[0.076, 1.0]	1
chr2	ENSG00000250565	0.494	[0.0, 0.927]	0.259368
chr11	ENSG00000278879	1	[0.309, 1.0]	1
chr16	ENSG00000166546	1	[0.152, 1.0]	1
chr7	ENSG00000146707	1	[0.253, 1.0]	1
chr6	ENSG00000272462	1	[0.467, 1.0]	1
chr20	ENSG00000089063	0.964	[0.291, 1.0]	0.773419
chr3	ENSG00000163576	0.823	[0.34, 1.0]	0.357139
chr17	ENSG00000108622	1	[0.113, 1.0]	1
chr1	ENSG00000117595	0.683	[0.08, 1.0]	0.61801
chr9	ENSG00000099810	1	[0.115, 1.0]	1
chr6	ENSG00000173214	0.706	[0.082, 1.0]	0.258233
chr11	ENSG00000255893	0.742	[0.111, 1.0]	0.397999
chr4	ENSG00000072840	0	[0.0, 0.873]	0.0639446
chr15	ENSG00000215252	1	[0.336, 1.0]	1
chr2	ENSG00000005436	0.371	[0.0, 0.888]	0.114548
chr6	ENSG00000204622	1	[0.10200000000000001, 1.0]	1
chr15	ENSG00000140403	1	[0.133, 1.0]	1
chr1	ENSG00000183520	1	[0.115, 1.0]	1
chr5	ENSG00000185986	0.258	[0.0, 0.781]	0.00534054
chr6	ENSG00000112149	1	[0.117, 1.0]	1
chr1	ENSG00000272195	1	[0.094, 1.0]	1
chr11	ENSG00000254838	0.705	[0.265, 0.9550000000000001]	0.0212633
chr10	ENSG00000148483	0.859	[0.11900000000000001, 1.0]	0.441976
chr7	ENSG00000228649	0.852	[0.105, 1.0]	0.704327
chr3	ENSG00000131368	0.011	[0.0, 0.879]	0.087038
chr16	ENSG00000261286	0.851	[0.115, 1.0]	0.500436
chr1	ENSG00000162746	1	[0.11, 1.0]	1
chr22	ENSG00000237438	1	[0.137, 1.0]	1
chr1	ENSG00000272668	0.546	[0.0, 0.937]	0.394828
chr2	ENSG00000163002	1	[0.07200000000000001, 1.0]	1
chr5	ENSG00000082074	1	[0.12, 1.0]	1
chr19	ENSG00000130669	1	[0.233, 1.0]	1
chr5	ENSG00000164307	0.299	[0.0, 0.77]	0.00481404
chr1	ENSG00000162620	1	[0.5, 1.0]	1
chr3	ENSG00000196220	0.973	[0.10400000000000001, 1.0]	0.871766
chr20	ENSG00000125898	0.711	[0.048, 0.98]	0.296816
chr2	ENSG00000279267	1	[0.155, 1.0]	1
chr6	ENSG00000112218	1	[0.303, 1.0]	1
chr7	ENSG00000221838	1	[0.089, 1.0]	1
chr2	ENSG00000138095	1	[0.097, 1.0]	1
chr7	ENSG00000106610	0.989	[0.281, 1.0]	0.942664
chr11	ENSG00000177685	0.974	[0.313, 1.0]	0.86682
chr4	ENSG00000248049	1	[0.355, 1.0]	1
chr17	ENSG00000214425	0.59	[0.018000000000000002, 0.873]	0.00151789
chr3	ENSG00000131386	0.844	[0.089, 1.0]	0.553937
chr2	ENSG00000187231	1	[0.085, 1.0]	1
chr19	ENSG00000196605	0.89	[0.083, 1.0]	0.735117
chr17	ENSG00000185722	0.928	[0.169, 1.0]	0.537986
chr13	ENSG00000187676	1	[0.297, 1.0]	1
chr19	ENSG00000221923	1	[0.28700000000000003, 1.0]	1
chr15	ENSG00000103852	0.731	[0.07200000000000001, 1.0]	0.446635
chr18	ENSG00000272625	0.903	[0.244, 1.0]	0.408081
chr16	ENSG00000166847	1	[0.14300000000000002, 1.0]	1
chr3	ENSG00000163513	0.944	[0.127, 1.0]	0.750568
chr11	ENSG00000084207	0.287	[0.0, 0.8290000000000001]	0.0251601
chr22	ENSG00000224086	1	[0.26, 1.0]	1
chr19	ENSG00000099308	0.456	[0.0, 0.907]	0.138714
chr2	ENSG00000186235	1	[0.231, 1.0]	1
chr2	ENSG00000021826	1	[0.293, 1.0]	1
chr17	ENSG00000170425	1	[0.18, 1.0]	1
chr2	ENSG00000144134	1	[0.138, 1.0]	1
chr19	ENSG00000241015	1	[0.121, 1.0]	1
chr19	ENSG00000161618	0.85	[0.13, 1.0]	0.443194
chr13	ENSG00000139505	0.987	[0.127, 1.0]	0.943314
chr7	ENSG00000122512	1	[0.095, 1.0]	1
chr7	ENSG00000135211	1	[0.233, 1.0]	1
chr1	ENSG00000184313	0.968	[0.109, 1.0]	0.862651
chr6	ENSG00000181126	1	[0.094, 1.0]	1
chr11	ENSG00000133805	1	[0.166, 1.0]	1
chr11	ENSG00000255284	1	[0.275, 1.0]	1
chr1	ENSG00000118197	1	[0.129, 1.0]	1
chr3	ENSG00000150995	0.942	[0.095, 1.0]	0.77563
chr6	ENSG00000226445	1	[0.153, 1.0]	1
chr22	ENSG00000100058	1	[0.126, 1.0]	1
chr7	ENSG00000106460	0.68	[0.074, 1.0]	0.381072
chr1	ENSG00000054392	0.976	[0.101, 1.0]	0.932613
chr5	ENSG00000119048	1	[0.094, 1.0]	1
chr7	ENSG00000188191	1	[0.154, 1.0]	1
chr12	ENSG00000185591	0.575	[0.0, 0.9]	0.0899652
chr11	ENSG00000042429	0.219	[0.0, 0.772]	0.00235838
chr5	ENSG00000155542	1	[0.34700000000000003, 1.0]	1
chr1	ENSG00000159363	1	[0.18, 1.0]	1
chr2	ENSG00000116120	1	[0.133, 1.0]	1
chr1	ENSG00000157873	1	[0.277, 1.0]	1
chr1	ENSG00000158966	1	[0.069, 1.0]	1
chr20	ENSG00000225377	1	[0.109, 1.0]	1
chr14	ENSG00000234911	1	[0.23, 1.0]	1
chr20	ENSG00000088832	0.812	[0.117, 1.0]	0.309665
chr2	ENSG00000233251	0.612	[0.004, 0.935]	0.276887
chr14	ENSG00000272909	0.749	[0.041, 0.963]	0.148459
chr2	ENSG00000077380	1	[0.277, 1.0]	1
chr2	ENSG00000234072	0.854	[0.105, 1.0]	0.826469
chr1	ENSG00000055732	1	[0.29, 1.0]	1
chr5	ENSG00000134058	1	[0.35100000000000003, 1.0]	1
chr19	ENSG00000179115	1	[0.124, 1.0]	1
chr4	ENSG00000249673	1	[0.24, 1.0]	1
chr1	ENSG00000118473	1	[0.139, 1.0]	1
chr17	ENSG00000234327	1	[0.272, 1.0]	1
chr19	ENSG00000105426	0.544	[0.064, 1.0]	0.742339
chr3	ENSG00000206535	1	[0.428, 1.0]	1
chr1	ENSG00000256029	1	[0.099, 1.0]	1
chr19	ENSG00000185198	1	[0.169, 1.0]	1
chr1	ENSG00000116922	1	[0.10400000000000001, 1.0]	1
chr10	ENSG00000150760	1	[0.481, 1.0]	1
chr1	ENSG00000168653	1	[0.449, 1.0]	1
chr6	ENSG00000146085	1	[0.46, 1.0]	1
chr12	ENSG00000257218	1	[0.34500000000000003, 1.0]	1
chr12	ENSG00000135124	0.837	[0.28400000000000003, 1.0]	0.21158
chr2	ENSG00000278962	0.768	[0.083, 1.0]	0.288887
chr1	ENSG00000218510	1	[0.301, 1.0]	1
chr7	ENSG00000177683	1	[0.11900000000000001, 1.0]	1
chr19	ENSG00000267260	0.992	[0.081, 1.0]	0.96412
chr5	ENSG00000164236	1	[0.14300000000000002, 1.0]	1
chr8	ENSG00000164983	0.826	[0.137, 1.0]	0.56163
chr2	ENSG00000171103	0.952	[0.092, 1.0]	0.853547
chr1	ENSG00000274423	1	[0.092, 1.0]	1
chr6	ENSG00000204642	1	[0.129, 1.0]	1
chr15	ENSG00000270127	1	[0.37, 1.0]	1
chr10	ENSG00000151632	1	[0.107, 1.0]	1
chr1	ENSG00000181754	1	[0.365, 1.0]	1
chr11	ENSG00000177697	1	[0.324, 1.0]	1
chr2	ENSG00000243244	1	[0.107, 1.0]	1
chr19	ENSG00000141837	0.634	[0.065, 1.0]	0.563109
chr1	ENSG00000198160	1	[0.302, 1.0]	1
chr4	ENSG00000251580	1	[0.24, 1.0]	1
chr6	ENSG00000146243	1	[0.375, 1.0]	1
chr15	ENSG00000136371	0.966	[0.20600000000000002, 1.0]	0.847294
chr17	ENSG00000214401	0.343	[0.0, 0.855]	0.0332636
chr19	ENSG00000130270	1	[0.25, 1.0]	1
chr17	ENSG00000108509	0.863	[0.153, 1.0]	0.37973
chr22	ENSG00000100296	1	[0.117, 1.0]	1
chr5	ENSG00000164331	1	[0.213, 1.0]	1
chr2	ENSG00000115239	0.887	[0.084, 1.0]	0.840267
chr6	ENSG00000026297	1	[0.165, 1.0]	1
chr10	ENSG00000271335	0.811	[0.196, 1.0]	0.216447
chr17	ENSG00000239704	1	[0.21, 1.0]	1
chr5	ENSG00000113645	1	[0.117, 1.0]	1
chr12	ENSG00000169884	1	[0.157, 1.0]	1
chr12	ENSG00000168778	0.54	[0.0, 0.898]	0.0953017
chr19	ENSG00000170848	1	[0.115, 1.0]	1
chr7	ENSG00000106034	0.959	[0.241, 1.0]	0.819081
chr6	ENSG00000183826	1	[0.341, 1.0]	1
chr1	ENSG00000215908	1	[0.113, 1.0]	1
chr22	ENSG00000093072	1	[0.097, 1.0]	1
chr3	ENSG00000168827	0.751	[0.08600000000000001, 1.0]	0.390945
chr1	ENSG00000143469	1	[0.139, 1.0]	1
chr7	ENSG00000146833	1	[0.34700000000000003, 1.0]	1
chr18	ENSG00000132205	1	[0.12, 1.0]	1
chr1	ENSG00000134184	1	[0.47900000000000004, 1.0]	1
chr19	ENSG00000160439	1	[0.342, 1.0]	1
chr4	ENSG00000138678	1	[0.261, 1.0]	1
chr16	ENSG00000166473	1	[0.20400000000000001, 1.0]	1
chr6	ENSG00000198502	0.735	[0.07, 1.0]	0.399793
chr1	ENSG00000121957	1	[0.108, 1.0]	1
chr16	ENSG00000275734	0.803	[0.187, 1.0]	0.331222
chr11	ENSG00000279672	0.958	[0.244, 1.0]	0.84727
chr13	ENSG00000169062	0.889	[0.14400000000000002, 1.0]	0.317919
chr4	ENSG00000169299	1	[0.091, 1.0]	1
chr14	ENSG00000151338	1	[0.111, 1.0]	1
chr8	ENSG00000205133	0.354	[0.0, 0.843]	0.0171196
chr16	ENSG00000132600	1	[0.276, 1.0]	1
chr13	ENSG00000271216	0.925	[0.201, 1.0]	0.430761
chr22	ENSG00000230513	0.963	[0.073, 1.0]	0.88096
chr11	ENSG00000187049	1	[0.279, 1.0]	1
chr14	ENSG00000100591	1	[0.183, 1.0]	1
chr20	ENSG00000234684	0	[0.0, 0.931]	0.281466
chr13	ENSG00000261105	1	[0.462, 1.0]	1
chr7	ENSG00000067601	0.49	[0.0, 0.905]	0.116159
chr11	ENSG00000255200	0.966	[0.246, 1.0]	0.797142
chr7	ENSG00000179869	0.675	[0.073, 1.0]	0.595738
chr7	ENSG00000049541	1	[0.082, 1.0]	1
chr19	ENSG00000219665	0	[0.0, 0.867]	0.064881
chr17	ENSG00000141293	1	[0.17400000000000002, 1.0]	1
chr1	ENSG00000163531	0.693	[0.079, 1.0]	0.518869
chr14	ENSG00000185070	1	[0.166, 1.0]	1
chr11	ENSG00000182919	0.95	[0.317, 1.0]	0.599335
chr6	ENSG00000235109	0.657	[0.092, 1.0]	0.295062
chr19	ENSG00000178078	0.791	[0.212, 1.0]	0.136436
chr3	ENSG00000113971	1	[0.306, 1.0]	1
chr11	ENSG00000162222	1	[0.08600000000000001, 1.0]	1
chr16	ENSG00000184110	0.99	[0.28, 1.0]	0.924407
chr1	ENSG00000183155	0.645	[0.069, 1.0]	0.618449
chr17	ENSG00000214941	1	[0.315, 1.0]	1
chr5	ENSG00000242110	0.954	[0.20600000000000002, 1.0]	0.641123
chr2	ENSG00000231312	1	[0.074, 1.0]	1
chr19	ENSG00000268001	0.931	[0.215, 1.0]	0.4689
chr6	ENSG00000001036	1	[0.157, 1.0]	1
chr1	ENSG00000171488	1	[0.096, 1.0]	1
chr4	ENSG00000178222	1	[0.279, 1.0]	1
chr20	ENSG00000214078	1	[0.113, 1.0]	1
chr10	ENSG00000254635	0.967	[0.164, 1.0]	0.849999
chr14	ENSG00000150527	1	[0.133, 1.0]	1
chr3	ENSG00000247596	0.911	[0.08600000000000001, 1.0]	0.354121
chr2	ENSG00000035141	1	[0.306, 1.0]	1
chr17	ENSG00000167720	1	[0.20600000000000002, 1.0]	1
chr11	ENSG00000179532	0.984	[0.089, 1.0]	0.95454
chr15	ENSG00000178718	0.751	[0.138, 1.0]	0.33176
chr19	ENSG00000104979	1	[0.181, 1.0]	1
chr6	ENSG00000131019	0.543	[0.0, 0.9410000000000001]	0.451036
chr9	ENSG00000172785	1	[0.488, 1.0]	1
chr11	ENSG00000109854	1	[0.28500000000000003, 1.0]	1
chr19	ENSG00000104998	0.968	[0.105, 1.0]	0.870728
chr13	ENSG00000187498	1	[0.154, 1.0]	1
chr1	ENSG00000097046	1	[0.176, 1.0]	1
chr10	ENSG00000197321	0.899	[0.183, 1.0]	0.367518
chr3	ENSG00000121552	0.627	[0.061, 1.0]	0.573289
chr2	ENSG00000186684	1	[0.17500000000000002, 1.0]	1
chr6	ENSG00000092820	0.949	[0.106, 1.0]	0.788408
chr6	ENSG00000204516	1	[0.372, 1.0]	1
chr10	ENSG00000107959	1	[0.213, 1.0]	1
chr14	ENSG00000258701	0.803	[0.179, 1.0]	0.178972
chr6	ENSG00000224389	0.266	[0.0, 0.922]	0.251556
chr19	ENSG00000159871	0.561	[0.059000000000000004, 1.0]	0.628373
chr15	ENSG00000182175	1	[0.096, 1.0]	1
chr5	ENSG00000215032	0.984	[0.272, 1.0]	0.906884
chr6	ENSG00000241106	1	[0.135, 1.0]	1
chr3	ENSG00000178700	0.762	[0.069, 0.988]	0.200449
chr7	ENSG00000106665	0.318	[0.0, 0.911]	0.187749
chr14	ENSG00000092295	1	[0.066, 1.0]	1
chr3	ENSG00000206538	1	[0.14100000000000001, 1.0]	1
chr21	ENSG00000156261	1	[0.135, 1.0]	1
chr2	ENSG00000132305	1	[0.10400000000000001, 1.0]	1
chr2	ENSG00000224885	0.996	[0.181, 1.0]	0.980518
chr6	ENSG00000213760	1	[0.146, 1.0]	1
chr22	ENSG00000286381	1	[0.085, 1.0]	1
chr1	ENSG00000153898	0.874	[0.136, 1.0]	0.464718
chr8	ENSG00000173281	1	[0.148, 1.0]	1
chr11	ENSG00000198168	1	[0.08, 1.0]	1
chr17	ENSG00000011295	0.683	[0.091, 0.965]	0.0550326
chr2	ENSG00000260804	0.646	[0.077, 1.0]	0.338509
chr9	ENSG00000119326	1	[0.13, 1.0]	1
chr9	ENSG00000148090	0.751	[0.078, 0.985]	0.142756
chr17	ENSG00000186185	0.829	[0.055, 1.0]	0.705129
chr1	ENSG00000168275	0.99	[0.11900000000000001, 1.0]	0.962674
chr5	ENSG00000113318	1	[0.247, 1.0]	1
chr16	ENSG00000166548	0.68	[0.07100000000000001, 0.995]	0.287845
chr17	ENSG00000187688	0.922	[0.214, 1.0]	0.48272
chr6	ENSG00000255389	1	[0.217, 1.0]	1
chr1	ENSG00000041988	0	[0.0, 0.848]	0.0425297
chr11	ENSG00000255455	1	[0.159, 1.0]	1
chr17	ENSG00000131484	1	[0.159, 1.0]	1
chr12	ENSG00000121316	0.268	[0.0, 0.81]	0.0407458
chr14	ENSG00000119599	0.464	[0.0, 0.852]	0.0267377
chr9	ENSG00000237984	1	[0.23500000000000001, 1.0]	1
chr1	ENSG00000224183	0.952	[0.069, 1.0]	0.837488
chr2	ENSG00000169629	0	[0.0, 0.833]	0.0249407
chr15	ENSG00000215302	1	[0.166, 1.0]	1
chr9	ENSG00000044459	1	[0.202, 1.0]	1
chr2	ENSG00000115602	1	[0.125, 1.0]	1
chr22	ENSG00000128203	0.994	[0.215, 1.0]	0.967628
chr6	ENSG00000175048	1	[0.11, 1.0]	1
chr6	ENSG00000112659	1	[0.16, 1.0]	1
chr6	ENSG00000112406	1	[0.08, 1.0]	1
chr6	ENSG00000231760	0.953	[0.185, 1.0]	0.753874
chr10	ENSG00000134463	0.078	[0.0, 0.9410000000000001]	0.473125
chr7	ENSG00000272556	0.995	[0.096, 1.0]	0.991548
chr19	ENSG00000170909	0.737	[0.043000000000000003, 0.971]	0.217776
chr7	ENSG00000127952	1	[0.127, 1.0]	1
chr19	ENSG00000037757	0.042	[0.0, 0.771]	0.00975995
chr12	ENSG00000233560	1	[0.13, 1.0]	1
chr12	ENSG00000226210	1	[0.133, 1.0]	1
chr16	ENSG00000183604	1	[0.36, 1.0]	1
chr13	ENSG00000139508	0.921	[0.17, 1.0]	0.594268
chr19	ENSG00000105088	1	[0.09, 1.0]	1
chr2	ENSG00000138363	0.972	[0.168, 1.0]	0.908176
chr19	ENSG00000242221	0.968	[0.149, 1.0]	0.655811
chr19	ENSG00000130165	0.807	[0.06, 1.0]	0.607315
chr8	ENSG00000181135	1	[0.233, 1.0]	1
chr19	ENSG00000269343	0.701	[0.07200000000000001, 0.969]	0.0984787
chr19	ENSG00000105287	1	[0.062, 1.0]	1
chr5	ENSG00000027847	1	[0.095, 1.0]	1
chr7	ENSG00000197008	1	[0.096, 1.0]	1
chr15	ENSG00000182397	0.638	[0.131, 0.98]	0.0858701
chr19	ENSG00000261824	1	[0.148, 1.0]	1
chr9	ENSG00000137124	1	[0.357, 1.0]	1
chr16	ENSG00000153815	1	[0.101, 1.0]	1
chr11	ENSG00000219529	1	[0.14400000000000002, 1.0]	1
chr19	ENSG00000130313	1	[0.136, 1.0]	1
chr2	ENSG00000079785	1	[0.217, 1.0]	1
chr15	ENSG00000137801	1	[0.171, 1.0]	1
chr4	ENSG00000245468	1	[0.158, 1.0]	1
chr2	ENSG00000119801	0.873	[0.088, 1.0]	0.674975
chr7	ENSG00000159904	0.765	[0.063, 1.0]	0.690474
chr1	ENSG00000162390	1	[0.096, 1.0]	1
chr5	ENSG00000286741	1	[0.058, 1.0]	1
chr19	ENSG00000018869	1	[0.088, 1.0]	1
chr1	ENSG00000116771	1	[0.216, 1.0]	1
chr6	ENSG00000213073	0.876	[0.077, 1.0]	0.830354
chr13	ENSG00000151773	0.215	[0.0, 0.876]	0.0679175
chr1	ENSG00000279333	1	[0.17400000000000002, 1.0]	1
chr1	ENSG00000259865	1	[0.126, 1.0]	1
chr3	ENSG00000113812	1	[0.146, 1.0]	1
chr13	ENSG00000102678	1	[0.117, 1.0]	1
chr3	ENSG00000068745	1	[0.186, 1.0]	1
chr2	ENSG00000115902	0.874	[0.187, 1.0]	0.324263
chr19	ENSG00000169515	1	[0.106, 1.0]	1
chr15	ENSG00000255769	0.217	[0.0, 0.8310000000000001]	0.0117719
chr7	ENSG00000166529	1	[0.241, 1.0]	1
chr11	ENSG00000110013	1	[0.067, 1.0]	1
chr21	ENSG00000160213	0.944	[0.135, 1.0]	0.760591
chr14	ENSG00000140025	0.81	[0.09, 1.0]	0.812487
chr14	ENSG00000063761	1	[0.156, 1.0]	1
chr6	ENSG00000206341	1	[0.149, 1.0]	1
chr17	ENSG00000266777	1	[0.125, 1.0]	1
chr6	ENSG00000206503	0.768	[0.16, 1.0]	0.159039
chr12	ENSG00000111271	1	[0.152, 1.0]	1
chr1	ENSG00000186205	0.686	[0.092, 0.992]	0.169903
chr19	ENSG00000105708	1	[0.219, 1.0]	1
chr7	ENSG00000105963	0.992	[0.14400000000000002, 1.0]	0.961985
chr19	ENSG00000141934	0.993	[0.312, 1.0]	0.953834
chr1	ENSG00000285210	1	[0.146, 1.0]	1
chr22	ENSG00000205560	0.762	[0.081, 1.0]	0.394589
chr5	ENSG00000082196	0.524	[0.036000000000000004, 0.913]	0.0667164
chr19	ENSG00000188227	1	[0.117, 1.0]	1
chr10	ENSG00000077420	0.892	[0.24, 1.0]	0.481387
chr3	ENSG00000180914	0.661	[0.108, 1.0]	0.338836
chr19	ENSG00000198046	1	[0.176, 1.0]	1
chr9	ENSG00000197646	1	[0.21, 1.0]	1
chr4	ENSG00000179046	0.961	[0.14, 1.0]	0.831638
chr22	ENSG00000272977	1	[0.097, 1.0]	1
chr1	ENSG00000233621	1	[0.281, 1.0]	1
chr12	ENSG00000139613	0.22	[0.0, 0.879]	0.0853868
chr6	ENSG00000280128	0.923	[0.387, 1.0]	0.463035
chr13	ENSG00000125257	1	[0.314, 1.0]	1
chr4	ENSG00000248429	0	[0.0, 0.886]	0.0944998
chr17	ENSG00000256806	0.913	[0.10300000000000001, 1.0]	0.781506
chr12	ENSG00000277715	1	[0.12, 1.0]	1
chr7	ENSG00000213214	0	[0.0, 0.858]	0.0565426
chr12	ENSG00000123427	1	[0.078, 1.0]	1
chr3	ENSG00000240057	0.392	[0.0, 0.919]	0.228485
chr6	ENSG00000096696	0.955	[0.149, 1.0]	0.82546
chr12	ENSG00000084444	1	[0.14200000000000002, 1.0]	1
chr7	ENSG00000106404	1	[0.153, 1.0]	1
chr13	ENSG00000136147	0.835	[0.10200000000000001, 1.0]	0.449179
chr17	ENSG00000091542	0.79	[0.095, 1.0]	0.204898
chr22	ENSG00000183628	1	[0.08, 1.0]	1
chr16	ENSG00000067836	0.134	[0.0, 0.923]	0.249096
chr22	ENSG00000167077	0.69	[0.05, 0.978]	0.25707
chr17	ENSG00000108556	1	[0.263, 1.0]	1
chr10	ENSG00000237840	1	[0.259, 1.0]	1
chr15	ENSG00000157823	0.476	[0.0, 0.839]	0.00831767
chr16	ENSG00000180747	0.923	[0.084, 1.0]	0.5102
chr6	ENSG00000243753	1	[0.487, 1.0]	1
chr2	ENSG00000115816	0.722	[0.07100000000000001, 1.0]	0.795748
chr1	ENSG00000233396	0.853	[0.081, 0.99]	0.106045
chr12	ENSG00000123096	0.936	[0.29, 1.0]	0.53805
chr17	ENSG00000126858	1	[0.145, 1.0]	1
chr2	ENSG00000114948	1	[0.261, 1.0]	1
chr6	ENSG00000010818	1	[0.088, 1.0]	1
chr8	ENSG00000172728	1	[0.181, 1.0]	1
chr10	ENSG00000224597	0.615	[0.02, 0.9440000000000001]	0.195883
chr14	ENSG00000165929	1	[0.129, 1.0]	1
chr2	ENSG00000138378	0.693	[0.084, 1.0]	0.323111
chr2	ENSG00000054219	1	[0.296, 1.0]	1
chr8	ENSG00000147454	1	[0.195, 1.0]	1
chr14	ENSG00000258636	0.299	[0.0, 0.919]	0.236388
chr19	ENSG00000166770	1	[0.117, 1.0]	1
chr17	ENSG00000108384	1	[0.115, 1.0]	1
chr6	ENSG00000230795	1	[0.492, 1.0]	1
chr3	ENSG00000206573	0	[0.0, 0.587]	0.00120674
chr15	ENSG00000259520	0.625	[0.014, 0.9450000000000001]	0.263596
chr1	ENSG00000143382	0.918	[0.17200000000000001, 1.0]	0.183692
chr5	ENSG00000176783	1	[0.183, 1.0]	1
chr13	ENSG00000102804	1	[0.195, 1.0]	1
chr6	ENSG00000204267	1	[0.17200000000000001, 1.0]	1
chr19	ENSG00000286177	1	[0.313, 1.0]	1
chr10	ENSG00000196139	1	[0.066, 1.0]	1
chr12	ENSG00000257252	0.981	[0.11900000000000001, 1.0]	0.973528
chr2	ENSG00000287151	1	[0.293, 1.0]	1
chr6	ENSG00000236086	0.755	[0.068, 0.988]	0.203059
chr17	ENSG00000167193	1	[0.163, 1.0]	1
chr20	ENSG00000229766	0.115	[0.0, 0.91]	0.177432
chr3	ENSG00000144747	1	[0.21, 1.0]	1
chr20	ENSG00000000419	0.827	[0.139, 1.0]	0.455779
chr6	ENSG00000187987	1	[0.096, 1.0]	1
chr18	ENSG00000158270	1	[0.077, 1.0]	1
chr1	ENSG00000143198	1	[0.261, 1.0]	1
chr16	ENSG00000260228	1	[0.112, 1.0]	1
chr6	ENSG00000137364	1	[0.21, 1.0]	1
chr17	ENSG00000175106	1	[0.111, 1.0]	1
chr16	ENSG00000085721	1	[0.151, 1.0]	1
chr14	ENSG00000258289	1	[0.2, 1.0]	1
chr12	ENSG00000136010	1	[0.093, 1.0]	1
chr1	ENSG00000168528	1	[0.254, 1.0]	1
chr19	ENSG00000268081	0.497	[0.0, 0.893]	0.0882488
chr12	ENSG00000111331	0.538	[0.047, 0.962]	0.192158
chr2	ENSG00000136531	1	[0.163, 1.0]	1
chr1	ENSG00000169213	1	[0.129, 1.0]	1
chr15	ENSG00000259429	0.996	[0.179, 1.0]	0.990968
chr5	ENSG00000173210	0	[0.0, 0.895]	0.108358
chr4	ENSG00000254531	1	[0.231, 1.0]	1
chr17	ENSG00000174231	1	[0.336, 1.0]	1
chr9	ENSG00000260947	1	[0.343, 1.0]	1
chr1	ENSG00000177868	1	[0.16, 1.0]	1
chr4	ENSG00000152784	1	[0.13, 1.0]	1
chr6	ENSG00000051620	1	[0.214, 1.0]	1
chr7	ENSG00000277149	1	[0.338, 1.0]	1
chr2	ENSG00000236397	1	[0.48, 1.0]	1
chr12	ENSG00000175970	0.799	[0.112, 1.0]	0.276134
chr5	ENSG00000151883	0.954	[0.459, 1.0]	0.577594
chr7	ENSG00000105792	0.964	[0.193, 1.0]	0.819403
chr4	ENSG00000151247	0.644	[0.04, 0.97]	0.296441
chr8	ENSG00000104689	1	[0.14300000000000002, 1.0]	1
chr2	ENSG00000261338	1	[0.135, 1.0]	1
chr6	ENSG00000130363	1	[0.152, 1.0]	1
chr6	ENSG00000187566	0.979	[0.184, 1.0]	0.879161
chr19	ENSG00000229676	1	[0.11800000000000001, 1.0]	1
chr19	ENSG00000267053	1	[0.448, 1.0]	1
chr7	ENSG00000273151	0.915	[0.293, 1.0]	0.240516
chr2	ENSG00000163016	0.517	[0.001, 0.912]	0.154462
chr19	ENSG00000105341	1	[0.188, 1.0]	1
chr3	ENSG00000178252	1	[0.213, 1.0]	1
chr1	ENSG00000160766	0.958	[0.316, 1.0]	0.77685
chr1	ENSG00000198890	0.503	[0.0, 0.919]	0.191502
chr6	ENSG00000137198	1	[0.17300000000000001, 1.0]	1
chr13	ENSG00000120675	0.826	[0.145, 1.0]	0.196852
chr12	ENSG00000127329	0.869	[0.171, 1.0]	0.305931
chr2	ENSG00000136717	1	[0.193, 1.0]	1
chr6	ENSG00000228793	1	[0.14400000000000002, 1.0]	1
chr14	ENSG00000100554	1	[0.23800000000000002, 1.0]	1
chr16	ENSG00000153406	1	[0.138, 1.0]	1
chr7	ENSG00000170667	0.318	[0.0, 0.858]	0.0528807
chr8	ENSG00000247317	1	[0.053, 1.0]	1
chr17	ENSG00000170296	0.998	[0.106, 1.0]	0.992679
chr11	ENSG00000132740	1	[0.257, 1.0]	1
chr4	ENSG00000164125	0.835	[0.073, 1.0]	0.422972
chr17	ENSG00000204650	0.701	[0.011, 0.924]	0.0713361
chr15	ENSG00000272888	1	[0.164, 1.0]	1
chr11	ENSG00000151348	0.819	[0.108, 1.0]	0.356363
chr21	ENSG00000243646	0.703	[0.108, 0.992]	0.131893
chr8	ENSG00000042832	0	[0.0, 0.868]	0.0586908
chr19	ENSG00000189068	1	[0.496, 1.0]	1
chr7	ENSG00000260231	0.931	[0.111, 1.0]	0.73926
chr9	ENSG00000164978	0.798	[0.228, 1.0]	0.267399
chr12	ENSG00000135116	0	[0.0, 0.929]	0.268186
chr17	ENSG00000277476	0.299	[0.0, 0.883]	0.114281
chr12	ENSG00000235162	1	[0.184, 1.0]	1
chr3	ENSG00000144810	0.96	[0.315, 1.0]	0.701005
chr16	ENSG00000214331	1	[0.07, 1.0]	1
chr6	ENSG00000151917	0.856	[0.114, 1.0]	0.516745
chr19	ENSG00000171469	1	[0.203, 1.0]	1
chr12	ENSG00000257815	0.416	[0.0, 0.926]	0.265333
chr9	ENSG00000136869	1	[0.328, 1.0]	1
chr11	ENSG00000254860	0.99	[0.109, 1.0]	0.966695
chr2	ENSG00000163541	1	[0.101, 1.0]	1
