## Supplemental Figures and Tables for "Quantitative trait loci mapping of gene expression and chromatin accessibility in primary fibroblast reveals shared allelic effects between Latin American and European ancestries": TableS11_radmix_peaks.xlsx

### Sheet: peaks_meta_analyzed
chr	peak	rg_mode	conf_int	pvalue
chr3	69759118-69760995	0.811	[0.23, 1.0]	0.309228
chr9	94629587-94630074	0.491	[0.039, 0.976]	0.400643
chr3	133803139-133806619	0.248	[0.0, 0.852]	0.0472628
chr5	167060218-167062029	0.833	[0.079, 1.0]	0.611839
chr4	10219812-10220061	1	[0.199, 1.0]	1
chr2	26310773-26311009	1	[0.075, 1.0]	1
chr20	1840689-1843474	0.286	[0.0, 0.93]	0.330084
chr9	108553049-108553388	1	[0.20500000000000002, 1.0]	1
chr5	157313552-157314271	1	[0.312, 1.0]	1
chr15	82452004-82453278	0	[0.0, 0.686]	0.0025673
chr12	40877529-40878339	1	[0.13, 1.0]	1
chr2	75475585-75476605	0.99	[0.431, 1.0]	0.932105
chr2	240365390-240367674	1	[0.062, 1.0]	1
chr10	45843910-45844081	1	[0.211, 1.0]	1
chr16	86376730-86377845	0.99	[0.093, 1.0]	0.970317
chr4	166836474-166837300	1	[0.11800000000000001, 1.0]	1
chr5	154365473-154366605	1	[0.17, 1.0]	1
chr5	36783218-36783493	0.653	[0.16, 0.9420000000000001]	0.0212498
chr11	12234795-12236619	1	[0.10200000000000001, 1.0]	1
chr10	26934821-26935489	1	[0.146, 1.0]	1
chr18	24509970-24510308	0.866	[0.37, 1.0]	0.179034
chr7	81418476-81419653	1	[0.164, 1.0]	1
chr18	58133943-58134704	0.881	[0.123, 1.0]	0.661647
chr6	31367110-31369941	1	[0.34900000000000003, 1.0]	1
chr11	100922454-100923326	1	[0.114, 1.0]	1
chr15	81923578-81923816	0.688	[0.06, 0.997]	0.41775
chr12	2255771-2256045	0.751	[0.12, 1.0]	0.463262
chr2	73905672-73905863	1	[0.091, 1.0]	1
chr3	8246173-8248108	1	[0.185, 1.0]	1
chr8	25774186-25775497	1	[0.162, 1.0]	1
chr19	49466734-49469533	1	[0.084, 1.0]	1
chr11	18433481-18434419	1	[0.229, 1.0]	1
chr16	72773345-72773946	1	[0.186, 1.0]	1
chr14	90486496-90486773	0.991	[0.121, 1.0]	0.955987
chr4	3619854-3620197	1	[0.217, 1.0]	1
chr3	174668928-174669514	1	[0.149, 1.0]	1
chr7	66602568-66602823	1	[0.11900000000000001, 1.0]	1
chr5	102477722-102478069	0.974	[0.386, 1.0]	0.78255
chr5	17940804-17941307	0.87	[0.112, 1.0]	0.466406
chr17	38128290-38129077	1	[0.09, 1.0]	1
chr15	29515715-29516662	1	[0.14400000000000002, 1.0]	1
chr5	65063932-65066134	1	[0.126, 1.0]	1
chr13	21833512-21835370	1	[0.067, 1.0]	1
chr5	158312472-158313650	1	[0.10400000000000001, 1.0]	1
chr12	106591312-106592600	1	[0.094, 1.0]	1
chr6	148512736-148514509	1	[0.308, 1.0]	1
chr9	27352574-27355410	1	[0.199, 1.0]	1
chr7	48301985-48302465	0.017	[0.0, 0.9]	0.133884
chr9	7907957-7908196	1	[0.115, 1.0]	1
chr8	83289810-83291245	1	[0.088, 1.0]	1
chr9	97766011-97770998	1	[0.194, 1.0]	1
chr18	10603655-10603938	0.709	[0.07, 1.0]	0.427976
chr14	88554046-88554418	0.722	[0.082, 1.0]	0.296728
chr11	10688192-10689417	1	[0.193, 1.0]	1
chr11	133231723-133232777	1	[0.111, 1.0]	1
chr17	57364835-57365363	0.903	[0.091, 1.0]	0.708195
chr10	35806099-35807210	0.907	[0.107, 1.0]	0.696256
chr2	20293287-20294754	1	[0.158, 1.0]	1
chr15	99330179-99332288	1	[0.153, 1.0]	1
chr9	26209634-26211265	0.964	[0.108, 1.0]	0.857668
chr8	118056486-118057814	1	[0.08700000000000001, 1.0]	1
chr16	55818843-55819124	1	[0.115, 1.0]	1
chr15	55717504-55718761	1	[0.115, 1.0]	1
chr2	70313247-70316374	0.94	[0.12, 1.0]	0.817327
chr4	156481281-156481621	1	[0.101, 1.0]	1
chr6	160882942-160884291	0.923	[0.182, 1.0]	0.460814
chr11	92822433-92823095	1	[0.135, 1.0]	1
chr10	59451621-59452598	0.625	[0.067, 0.989]	0.261762
chr12	133169996-133170858	1	[0.148, 1.0]	1
chr10	125169307-125169595	1	[0.216, 1.0]	1
chr16	73949003-73949307	1	[0.11, 1.0]	1
chr4	88784627-88784874	1	[0.194, 1.0]	1
chr15	48377478-48379970	1	[0.092, 1.0]	1
chr3	156816103-156817639	1	[0.158, 1.0]	1
chr9	86820221-86821005	0.381	[0.0, 0.857]	0.0535109
chr12	3845696-3846066	1	[0.122, 1.0]	1
chr8	91479352-91480483	1	[0.384, 1.0]	1
chr12	58639518-58641639	0.999	[0.163, 1.0]	0.997553
chr19	53934550-53936170	0.109	[0.0, 0.911]	0.17563
chr22	43592630-43594536	1	[0.146, 1.0]	1
chr18	57167954-57170545	1	[0.201, 1.0]	1
chr9	95431167-95433923	1	[0.125, 1.0]	1
chr11	21533337-21533637	1	[0.105, 1.0]	1
chr9	121323569-121325034	1	[0.115, 1.0]	1
chr22	26155470-26156537	1	[0.093, 1.0]	1
chr2	15474905-15475283	1	[0.059000000000000004, 1.0]	1
chr8	115952987-115954017	1	[0.281, 1.0]	1
chr7	118320357-118320554	0.954	[0.252, 1.0]	0.642888
chr10	9315409-9315715	1	[0.10400000000000001, 1.0]	1
chr16	19961566-19962264	0.819	[0.116, 1.0]	0.431416
chr5	5040690-5041358	0.934	[0.155, 1.0]	0.705727
chr2	54797771-54800655	0.626	[0.018000000000000002, 0.935]	0.138699
chr12	57357073-57357471	0.961	[0.339, 1.0]	0.676848
chr12	105915846-105918070	1	[0.155, 1.0]	1
chr7	36706709-36707046	0.906	[0.28700000000000003, 1.0]	0.41686
chr2	169402038-169403006	1	[0.14300000000000002, 1.0]	1
chr7	14846328-14847306	1	[0.28600000000000003, 1.0]	1
chr7	39547172-39549527	0.58	[0.081, 1.0]	0.670283
chr4	19199419-19199836	1	[0.228, 1.0]	1
chr15	98697738-98699484	1	[0.171, 1.0]	1
chr2	168046102-168047347	0	[0.0, 0.902]	0.105791
chr11	36073098-36073647	1	[0.152, 1.0]	1
chr8	125093035-125093456	0.789	[0.08700000000000001, 1.0]	0.50973
chr2	20100047-20102660	1	[0.132, 1.0]	1
chr22	29704665-29704928	1	[0.154, 1.0]	1
chr6	44083543-44085453	0.182	[0.0, 0.901]	0.160775
chr14	69156411-69157073	0.468	[0.0, 0.936]	0.379302
chr9	5387832-5389941	1	[0.146, 1.0]	1
chr9	27108454-27109884	1	[0.107, 1.0]	1
chr19	12550801-12552274	0.881	[0.376, 1.0]	0.389548
chr18	74739426-74739606	1	[0.148, 1.0]	1
chr9	2279039-2279482	1	[0.267, 1.0]	1
chr10	6540231-6540874	1	[0.1, 1.0]	1
chr3	75568913-75569213	0.978	[0.196, 1.0]	0.893142
chr3	16781037-16783918	0.961	[0.41500000000000004, 1.0]	0.599722
chr4	142727807-142729102	0.575	[0.0, 0.9440000000000001]	0.539446
chr7	20601174-20601836	1	[0.122, 1.0]	1
chr19	44183671-44184029	0.688	[0.097, 1.0]	0.4249
chr5	117892694-117893488	1	[0.213, 1.0]	1
chr10	132656899-132657124	1	[0.076, 1.0]	1
chr6	81938743-81939230	1	[0.151, 1.0]	1
chr7	17632750-17634752	1	[0.066, 1.0]	1
chr2	177796505-177797315	0.939	[0.098, 1.0]	0.800769
chr7	134488979-134489982	1	[0.106, 1.0]	1
chr10	120779693-120780322	1	[0.126, 1.0]	1
chr19	31768920-31770290	0.638	[0.075, 1.0]	0.5428
chr2	228122615-228122827	1	[0.125, 1.0]	1
chr22	42525019-42525801	0	[0.0, 0.914]	0.146914
chr20	7779034-7779218	0.342	[0.0, 0.932]	0.3449
chr2	98234215-98234743	1	[0.322, 1.0]	1
chr2	170012781-170013202	1	[0.171, 1.0]	1
chr12	84427129-84427530	0.822	[0.083, 1.0]	0.46478
chr11	23336965-23337265	1	[0.213, 1.0]	1
chr2	106393484-106395064	0.649	[0.046, 0.981]	0.355422
chr8	58250586-58250872	1	[0.252, 1.0]	1
chr3	167145687-167146125	1	[0.292, 1.0]	1
chr8	17465836-17466653	0.95	[0.405, 1.0]	0.546293
chr4	56311324-56313255	1	[0.357, 1.0]	1
chr5	149896504-149897879	1	[0.129, 1.0]	1
chr2	67678256-67679292	0.842	[0.066, 1.0]	0.731052
chr3	14566282-14568326	1	[0.228, 1.0]	1
chr8	141358945-141360248	1	[0.196, 1.0]	1
chr16	55804667-55804930	1	[0.453, 1.0]	1
chr7	149403770-149404888	1	[0.081, 1.0]	1
chr8	3214088-3214505	1	[0.113, 1.0]	1
chr13	46116803-46117109	0.569	[0.0, 0.918]	0.185032
chr8	52446740-52446900	1	[0.07100000000000001, 1.0]	1
chr11	86556984-86557833	1	[0.137, 1.0]	1
chr11	115815729-115816041	0.883	[0.20400000000000001, 1.0]	0.423642
chr6	112613296-112613978	1	[0.107, 1.0]	1
chr2	132256050-132256732	0.939	[0.276, 1.0]	0.542585
chr7	80992418-80992566	1	[0.184, 1.0]	1
chr10	38382561-38384435	0.923	[0.17300000000000001, 1.0]	0.603212
chr5	74707927-74708852	0.947	[0.335, 1.0]	0.519581
chr14	21373486-21374757	0.717	[0.075, 1.0]	0.316064
chr13	44272409-44273441	1	[0.11900000000000001, 1.0]	1
chr4	169765552-169766640	0.819	[0.099, 1.0]	0.392985
chr8	125444239-125444430	0.208	[0.0, 0.73]	0.000534213
chr8	55466528-55467538	1	[0.12, 1.0]	1
chr22	39297386-39298029	0.83	[0.091, 1.0]	0.332343
chr20	8131298-8133329	1	[0.093, 1.0]	1
chr13	26648773-26650416	1	[0.168, 1.0]	1
chr5	157978788-157979014	0.849	[0.10200000000000001, 1.0]	0.477747
chr17	44221370-44221904	1	[0.195, 1.0]	1
chr14	21636972-21638938	1	[0.18, 1.0]	1
chr8	102354011-102355289	0.911	[0.092, 1.0]	0.691835
chr22	45375093-45375511	1	[0.081, 1.0]	1
chr7	48241973-48242718	1	[0.193, 1.0]	1
chr7	11579324-11581073	1	[0.152, 1.0]	1
chr2	188421112-188421600	1	[0.231, 1.0]	1
chr2	85764789-85767721	1	[0.08700000000000001, 1.0]	1
chr9	97315297-97317449	1	[0.135, 1.0]	1
chr5	1641572-1641945	1	[0.267, 1.0]	1
chr3	163720822-163721174	0.917	[0.189, 1.0]	0.433881
chr9	21809955-21814107	1	[0.271, 1.0]	1
chr9	89922341-89923448	0.478	[0.0, 0.894]	0.094368
chr16	60438809-60438979	0.939	[0.116, 1.0]	0.741344
chr14	57946034-57947676	0.98	[0.47700000000000004, 1.0]	0.835733
chr17	33758914-33761766	1	[0.181, 1.0]	1
chr2	59636502-59636853	0.206	[0.0, 0.875]	0.0941411
chr11	42968888-42969912	1	[0.353, 1.0]	1
chr13	100729330-100729782	1	[0.125, 1.0]	1
chr6	112192644-112195417	1	[0.15, 1.0]	1
chr12	62725502-62727174	1	[0.22, 1.0]	1
chr15	78213881-78214419	1	[0.246, 1.0]	1
chr8	56922545-56924087	1	[0.076, 1.0]	1
chr2	214991012-214993246	0	[0.0, 0.671]	0.00113333
chr16	56023194-56023556	1	[0.41000000000000003, 1.0]	1
chr11	102444457-102445108	0.58	[0.05, 0.9560000000000001]	0.145623
chr3	112455540-112456116	0.544	[0.068, 1.0]	0.368067
chr14	41945668-41945931	1	[0.08600000000000001, 1.0]	1
chr13	23922561-23925836	0.957	[0.083, 1.0]	0.847917
chr21	46289723-46290049	1	[0.177, 1.0]	1
chr9	116106100-116106426	0.685	[0.149, 1.0]	0.355343
chr2	159290464-159290772	1	[0.29, 1.0]	1
chr17	63273387-63275353	1	[0.08600000000000001, 1.0]	1
chr9	38671802-38672961	1	[0.213, 1.0]	1
chr12	120053482-120054490	1	[0.155, 1.0]	1
chr20	41158778-41159562	1	[0.127, 1.0]	1
chr8	19805479-19806039	0	[0.0, 0.712]	0.000613026
chr13	25514146-25514631	1	[0.191, 1.0]	1
chr11	6015214-6015708	0.45	[0.0, 0.881]	0.0574331
chr6	122069366-122070508	1	[0.08700000000000001, 1.0]	1
chr2	243028023-243028654	0.915	[0.121, 1.0]	0.608644
chr13	52557011-52557687	1	[0.292, 1.0]	1
chr17	16763893-16764725	1	[0.106, 1.0]	1
chr7	94785533-94786867	0.901	[0.112, 1.0]	0.590209
chr11	71763052-71763305	1	[0.078, 1.0]	1
chr7	45854252-45854482	0.992	[0.193, 1.0]	0.972581
chr2	202150767-202151347	1	[0.252, 1.0]	1
chr14	61059158-61059757	1	[0.37, 1.0]	1
chr8	142299023-142299742	1	[0.253, 1.0]	1
chr17	18293438-18293744	1	[0.47500000000000003, 1.0]	1
chr12	51327772-51329324	1	[0.402, 1.0]	1
chr12	104943616-104944253	1	[0.101, 1.0]	1
chr6	137634903-137635802	1	[0.069, 1.0]	1
chr10	118991610-118991904	1	[0.083, 1.0]	1
chr4	4934876-4935141	1	[0.113, 1.0]	1
chr20	52060334-52060849	1	[0.178, 1.0]	1
chr16	17463541-17465016	1	[0.09, 1.0]	1
chr9	111016523-111017316	0.901	[0.192, 1.0]	0.800257
chr18	14868144-14868459	1	[0.161, 1.0]	1
chr3	42258175-42258958	1	[0.182, 1.0]	1
chr2	189167669-189169184	1	[0.249, 1.0]	1
chr6	133252524-133253829	0.902	[0.079, 1.0]	0.694718
chr7	72271749-72271960	0.346	[0.0, 0.799]	0.0160615
chr11	86343199-86344757	0	[0.0, 0.862]	0.0538288
chr4	127067284-127067803	0.99	[0.295, 1.0]	0.938553
chr19	53868149-53869628	0.921	[0.084, 1.0]	0.664557
chr12	120051199-120052079	0.722	[0.068, 0.989]	0.22611
chr17	30855896-30856533	1	[0.069, 1.0]	1
chr15	67771640-67773726	1	[0.154, 1.0]	1
chr6	33288287-33288650	1	[0.219, 1.0]	1
chr15	97350535-97351402	1	[0.089, 1.0]	1
chr5	117309246-117309491	1	[0.111, 1.0]	1
chr8	26889565-26891515	1	[0.069, 1.0]	1
chr17	12980029-12980584	0	[0.0, 0.888]	0.0814364
chr11	106455306-106456086	1	[0.131, 1.0]	1
chr10	27388333-27390673	1	[0.155, 1.0]	1
chr13	33832005-33833737	0.983	[0.17400000000000002, 1.0]	0.935893
chr15	73942892-73943295	1	[0.215, 1.0]	1
chr2	111917481-111919745	1	[0.371, 1.0]	1
chr15	33878638-33880733	0.816	[0.209, 1.0]	0.308424
chr6	150306118-150307660	1	[0.231, 1.0]	1
chr1	1623820-1624858	1	[0.091, 1.0]	1
chr2	181479294-181479798	1	[0.18, 1.0]	1
chr10	133673229-133674239	1	[0.063, 1.0]	1
chr2	168053150-168053819	0.642	[0.007, 0.934]	0.210179
chr3	73528804-73530247	1	[0.233, 1.0]	1
chr6	80078772-80079075	0.766	[0.075, 1.0]	0.802364
chr7	71563349-71565320	1	[0.248, 1.0]	1
chr12	76052024-76055059	0.277	[0.0, 0.84]	0.0194862
chr11	65224010-65224833	0.962	[0.277, 1.0]	0.77325
chr3	75628554-75629949	1	[0.149, 1.0]	1
chr12	25131931-25132621	1	[0.20800000000000002, 1.0]	1
chr6	76040592-76042441	1	[0.331, 1.0]	1
chr8	12231542-12231756	0.854	[0.166, 1.0]	0.203045
chr5	57315210-57316402	1	[0.115, 1.0]	1
chr20	47616994-47617380	1	[0.135, 1.0]	1
chr19	46782054-46782765	1	[0.078, 1.0]	1
chr2	50311042-50311539	1	[0.425, 1.0]	1
chr17	30446559-30446754	1	[0.191, 1.0]	1
chr16	26153771-26153912	0.415	[0.0, 0.9380000000000001]	0.412189
chr15	84542517-84544020	0.585	[0.001, 0.892]	0.0525771
chr9	30078343-30079650	1	[0.314, 1.0]	1
chr7	73149117-73149581	1	[0.216, 1.0]	1
chr4	102774207-102775430	1	[0.44, 1.0]	1
chr6	163455875-163456473	0.794	[0.091, 1.0]	0.413641
chr5	167791009-167793773	1	[0.065, 1.0]	1
chr19	13748375-13749033	0.838	[0.093, 1.0]	0.575847
chr5	38639948-38640751	1	[0.125, 1.0]	1
chr4	3940433-3940879	1	[0.17300000000000001, 1.0]	1
chr15	79452160-79453022	1	[0.147, 1.0]	1
chr18	11954134-11956028	0.745	[0.082, 1.0]	0.400729
chr22	18923425-18924412	0.49	[0.054, 1.0]	0.67653
chr17	44261261-44262158	0.92	[0.106, 1.0]	0.544937
chr17	80091498-80092299	1	[0.139, 1.0]	1
chr7	133790901-133792262	1	[0.18, 1.0]	1
chr3	66473814-66475318	1	[0.23500000000000001, 1.0]	1
chr22	33650373-33650958	1	[0.113, 1.0]	1
chr12	18900271-18903257	0.834	[0.11900000000000001, 1.0]	0.251843
chr10	101682588-101683078	0.862	[0.08600000000000001, 1.0]	0.449675
chr2	29150748-29151105	0.859	[0.121, 1.0]	0.524626
chr3	22941416-22941698	0.109	[0.0, 0.874]	0.08073
chr7	7345802-7346171	0.889	[0.126, 1.0]	0.53206
chr7	29489648-29489916	0.647	[0.011, 0.9470000000000001]	0.336946
chr8	118874004-118876059	1	[0.252, 1.0]	1
chr8	97464630-97465533	0.877	[0.196, 1.0]	0.514167
chr9	135229408-135231206	0.809	[0.091, 0.981]	0.0696963
chr17	44291146-44291712	1	[0.116, 1.0]	1
chr3	75343170-75343918	1	[0.178, 1.0]	1
chr5	178156506-178158199	0.937	[0.17400000000000002, 1.0]	0.71766
chr4	186650608-186650995	0.405	[0.0, 0.922]	0.231755
chr12	40452374-40453005	1	[0.248, 1.0]	1
chr7	140212048-140212636	0.4	[0.0, 0.897]	0.0970115
chr12	129297669-129299238	1	[0.182, 1.0]	1
chr4	154604537-154606415	1	[0.131, 1.0]	1
chr5	85762384-85762594	1	[0.196, 1.0]	1
chr3	42641166-42643613	1	[0.112, 1.0]	1
chr12	93642832-93643733	1	[0.133, 1.0]	1
chr12	22438892-22441739	0.884	[0.116, 1.0]	0.855372
chr10	60172072-60173155	0.87	[0.123, 1.0]	0.514227
chr13	28046563-28046938	1	[0.18, 1.0]	1
chr2	7752646-7754251	1	[0.166, 1.0]	1
chr9	104329680-104330081	1	[0.20400000000000001, 1.0]	1
chr6	169135029-169135629	1	[0.168, 1.0]	1
chr14	44175845-44176126	0.606	[0.077, 1.0]	0.321654
chr3	99432362-99434073	0.948	[0.11900000000000001, 1.0]	0.800133
chr16	77708826-77710052	1	[0.225, 1.0]	1
chr14	24457760-24458558	1	[0.076, 1.0]	1
chr5	53358518-53360391	0.927	[0.078, 1.0]	0.795084
chr14	71630659-71631079	1	[0.253, 1.0]	1
chr8	94618564-94618954	0.844	[0.129, 1.0]	0.674636
chr7	65235301-65236302	1	[0.39, 1.0]	1
chr7	63225910-63226227	0	[0.0, 0.837]	0.0238158
chr19	30236933-30238033	1	[0.075, 1.0]	1
chr15	93064106-93065549	0.465	[0.064, 1.0]	0.470465
chr6	148638802-148639475	0.833	[0.17, 1.0]	0.254951
chr13	24963726-24964010	1	[0.13, 1.0]	1
chr11	74254526-74254878	1	[0.077, 1.0]	1
chr22	33116892-33117289	1	[0.166, 1.0]	1
chr4	109720235-109720802	1	[0.253, 1.0]	1
chr9	101778438-101778625	1	[0.074, 1.0]	1
chr5	72819333-72819917	1	[0.10300000000000001, 1.0]	1
chr2	52766314-52767110	1	[0.187, 1.0]	1
chr15	62624690-62624965	0.948	[0.387, 1.0]	0.487379
chr2	130894654-130895052	1	[0.15, 1.0]	1
chr20	49545769-49548802	1	[0.08700000000000001, 1.0]	1
chr20	48315957-48318896	0.99	[0.334, 1.0]	0.929688
chr6	157855594-157856169	1	[0.094, 1.0]	1
chr17	44259764-44260399	1	[0.059000000000000004, 1.0]	1
chr2	3172124-3173515	1	[0.23900000000000002, 1.0]	1
chr2	114040629-114042884	1	[0.185, 1.0]	1
chr8	18184626-18184937	1	[0.06, 1.0]	1
chr3	125631250-125631452	0.846	[0.295, 1.0]	0.309092
chr5	167210297-167210814	0.606	[0.067, 1.0]	0.519875
chr11	69774933-69778253	1	[0.19, 1.0]	1
chr12	102101122-102101435	1	[0.094, 1.0]	1
chr7	135865402-135865681	0.822	[0.057, 1.0]	0.88621
chr11	6876772-6878356	1	[0.081, 1.0]	1
chr6	30418264-30419948	1	[0.23900000000000002, 1.0]	1
chr11	5931662-5931954	0.955	[0.076, 1.0]	0.866512
chr6	134475117-134475526	0.976	[0.076, 1.0]	0.972665
chr3	158794780-158796297	1	[0.17200000000000001, 1.0]	1
chr11	20885760-20886030	1	[0.17, 1.0]	1
chr9	140173505-140173691	1	[0.063, 1.0]	1
chr7	142007544-142009677	1	[0.106, 1.0]	1
chr7	24780942-24782526	1	[0.47600000000000003, 1.0]	1
chr3	144042047-144043125	1	[0.10200000000000001, 1.0]	1
chr21	26822793-26824369	0.593	[0.067, 0.997]	0.355383
chr9	3894619-3895890	0.598	[0.016, 0.905]	0.0508256
chr5	180378499-180378682	1	[0.231, 1.0]	1
chr10	125564258-125564545	1	[0.125, 1.0]	1
chr6	55955691-55956656	0.92	[0.105, 1.0]	0.778758
chr5	125127938-125128123	1	[0.068, 1.0]	1
chr7	6865922-6866188	0.882	[0.092, 1.0]	0.607591
chr5	113110883-113111149	1	[0.153, 1.0]	1
chr17	35755816-35756386	1	[0.437, 1.0]	1
chr5	767085-767451	1	[0.178, 1.0]	1
chr9	135127924-135128219	1	[0.083, 1.0]	1
chr6	80486067-80486300	1	[0.08, 1.0]	1
chr20	20895033-20895497	1	[0.127, 1.0]	1
chr3	59650005-59651397	0.86	[0.12, 1.0]	0.459341
chr20	59904339-59904501	1	[0.374, 1.0]	1
chr20	17323741-17326177	1	[0.20500000000000002, 1.0]	1
chr3	53527893-53528846	0.831	[0.155, 1.0]	0.310804
chr10	128257272-128259804	0.941	[0.129, 1.0]	0.7449
chr6	150404446-150406077	1	[0.185, 1.0]	1
chr18	21251123-21252324	0	[0.0, 0.773]	0.0181046
chr7	63385831-63387711	1	[0.199, 1.0]	1
chr9	132672245-132674043	1	[0.15, 1.0]	1
chr5	65542050-65543810	0.395	[0.0, 0.872]	0.0758306
chr22	43429792-43430454	0.761	[0.11, 1.0]	0.281251
chr20	50510933-50511999	1	[0.074, 1.0]	1
chr2	227866170-227866533	1	[0.14200000000000002, 1.0]	1
chr14	41623254-41623706	1	[0.419, 1.0]	1
chr4	132646101-132646300	0.616	[0.043000000000000003, 0.9480000000000001]	0.105815
chr6	21227857-21229662	0.526	[0.008, 0.9510000000000001]	0.508634
chr4	154669251-154670254	1	[0.198, 1.0]	1
chr3	43806795-43808553	0.921	[0.116, 1.0]	0.606221
chr6	31153681-31154386	1	[0.243, 1.0]	1
chr8	24819465-24819653	1	[0.163, 1.0]	1
chr17	44223207-44223851	0.942	[0.07200000000000001, 1.0]	0.81822
chr3	106843452-106844361	1	[0.34800000000000003, 1.0]	1
chr4	172989407-172989554	0.925	[0.187, 1.0]	0.32176
chr4	140174655-140175936	0	[0.0, 0.887]	0.0854536
chr12	115785158-115785406	1	[0.152, 1.0]	1
chr9	72634993-72636679	0.668	[0.14, 0.918]	0.00801619
chr2	47025379-47027552	1	[0.088, 1.0]	1
chr7	25625318-25626685	0.989	[0.126, 1.0]	0.963309
chr11	20550972-20551158	1	[0.185, 1.0]	1
chr2	200349195-200350920	1	[0.075, 1.0]	1
chr7	7252280-7252486	1	[0.08700000000000001, 1.0]	1
chr20	23762219-23763403	0.902	[0.09, 1.0]	0.882074
chr7	49002264-49003923	0.85	[0.066, 1.0]	0.86249
chr6	29954537-29955124	1	[0.201, 1.0]	1
chr13	112051039-112051563	0.927	[0.194, 1.0]	0.539154
chr7	44910920-44911121	0.022	[0.0, 0.935]	0.35355
chr7	38389454-38389902	1	[0.433, 1.0]	1
chr11	71638989-71641130	0.805	[0.098, 1.0]	0.442358
chr17	5163201-5163498	1	[0.22, 1.0]	1
chr7	41674519-41674898	1	[0.14100000000000001, 1.0]	1
chr3	8721346-8722411	1	[0.062, 1.0]	1
chr4	117519708-117520813	0.323	[0.0, 0.924]	0.25108
chr4	154652272-154653365	1	[0.07100000000000001, 1.0]	1
chr8	135345222-135345607	0.943	[0.17, 1.0]	0.798942
chr10	28919070-28919980	0.889	[0.097, 1.0]	0.667075
chr4	120375267-120377171	1	[0.47300000000000003, 1.0]	1
chr14	88594203-88594391	1	[0.166, 1.0]	1
chr17	41418901-41419866	0.942	[0.111, 1.0]	0.767568
chr2	152152239-152153077	1	[0.428, 1.0]	1
chr16	51450748-51451456	1	[0.095, 1.0]	1
chr8	326432-327301	0.787	[0.2, 1.0]	0.100442
chr22	43922391-43923836	1	[0.059000000000000004, 1.0]	1
chr20	45459759-45461622	0.186	[0.0, 0.92]	0.235988
chr10	8198504-8199353	1	[0.07, 1.0]	1
chr7	149382604-149384060	0.418	[0.0, 0.937]	0.405792
chr2	188214009-188214769	1	[0.29, 1.0]	1
chr3	139852691-139853234	1	[0.115, 1.0]	1
chr3	162553209-162553612	0.972	[0.229, 1.0]	0.822227
chr14	95714831-95715881	1	[0.26, 1.0]	1
chr6	55757914-55758126	0.997	[0.145, 1.0]	0.989187
chr3	167364350-167364750	0.95	[0.075, 1.0]	0.809685
chr3	146108263-146109305	1	[0.098, 1.0]	1
chr3	150470558-150471214	0.295	[0.0, 0.918]	0.211078
chr15	52178173-52178711	0.77	[0.096, 1.0]	0.20255
chr13	27775147-27776883	1	[0.23900000000000002, 1.0]	1
chr6	170768702-170769254	1	[0.328, 1.0]	1
chr6	142290177-142290695	1	[0.307, 1.0]	1
chr5	130876837-130877731	1	[0.162, 1.0]	1
chr15	90393228-90393449	1	[0.177, 1.0]	1
chr16	15057304-15057931	0.673	[0.0, 0.889]	0.0201895
chr7	2802324-2803575	0.489	[0.013000000000000001, 0.928]	0.187778
chr18	73810834-73812565	0.911	[0.122, 1.0]	0.62252
chr5	158488013-158489560	0.759	[0.088, 1.0]	0.221178
chr6	131881596-131881797	1	[0.191, 1.0]	1
chr2	132249445-132251372	1	[0.162, 1.0]	1
chr16	86891419-86891678	0.489	[0.0, 0.915]	0.17703
chr17	5315727-5317654	0.962	[0.428, 1.0]	0.684073
chr14	102706885-102707132	1	[0.24, 1.0]	1
chr2	181651986-181652699	1	[0.259, 1.0]	1
chr4	84802117-84802489	0.789	[0.121, 1.0]	0.477273
chr6	86544407-86544606	1	[0.40800000000000003, 1.0]	1
chr12	13053972-13055223	1	[0.384, 1.0]	1
chr14	37286942-37288715	1	[0.49, 1.0]	1
chr11	36709651-36711085	0.934	[0.191, 1.0]	0.699246
chr5	748549-748845	1	[0.28300000000000003, 1.0]	1
chr12	58895165-58897191	0.358	[0.0, 0.921]	0.225966
chr7	74203033-74203212	0.919	[0.2, 1.0]	0.37392
chr16	15048266-15049071	0.488	[0.0, 0.907]	0.116174
chr9	110295935-110297224	1	[0.098, 1.0]	1
chr5	50061217-50064057	1	[0.224, 1.0]	1
chr13	80166848-80168576	1	[0.109, 1.0]	1
chr3	46830733-46831066	1	[0.166, 1.0]	1
chr21	44970299-44970565	0.493	[0.0, 0.91]	0.158937
chr9	113388376-113389314	0.656	[0.109, 1.0]	0.194344
chr21	43181005-43182272	0.972	[0.17, 1.0]	0.853267
chr10	113143781-113144982	1	[0.138, 1.0]	1
chr15	28070794-28072788	1	[0.23, 1.0]	1
chr7	68903540-68904901	1	[0.168, 1.0]	1
chr6	29893780-29895385	0.83	[0.326, 1.0]	0.108642
chr13	36345282-36347402	1	[0.445, 1.0]	1
chr5	102029225-102029739	0.761	[0.085, 1.0]	0.702091
chr4	88653550-88654199	0.992	[0.234, 1.0]	0.950511
chr12	63460119-63460329	1	[0.156, 1.0]	1
chr7	155658118-155658399	0.146	[0.0, 0.85]	0.0610704
chr7	141735611-141735907	0.779	[0.074, 1.0]	0.350243
chr5	150790913-150791389	1	[0.309, 1.0]	1
chr9	27359450-27359632	1	[0.188, 1.0]	1
chr4	115511795-115512052	1	[0.279, 1.0]	1
chr5	81200109-81200831	1	[0.083, 1.0]	1
chr19	20162555-20163865	0.811	[0.137, 1.0]	0.225671
chr8	6322322-6323554	1	[0.426, 1.0]	1
chr4	87259438-87260803	1	[0.279, 1.0]	1
chr4	152793494-152793804	0.071	[0.0, 0.754]	0.0127877
chr8	117173938-117175331	1	[0.14200000000000002, 1.0]	1
chr8	66628795-66630830	1	[0.083, 1.0]	1
chr2	3203881-3205176	1	[0.114, 1.0]	1
chr6	165595002-165598519	1	[0.14100000000000001, 1.0]	1
chr5	173997897-174001131	1	[0.188, 1.0]	1
chr11	129891557-129892152	0.958	[0.23500000000000001, 1.0]	0.80641
chr2	184343547-184343845	0.571	[0.006, 0.921]	0.146728
chr6	143950690-143951086	0.965	[0.106, 1.0]	0.884489
chr3	172193964-172195847	0.906	[0.146, 1.0]	0.350061
chr9	123742461-123742643	1	[0.182, 1.0]	1
chr10	7046403-7046571	0.968	[0.17200000000000001, 1.0]	0.822777
chr9	87061594-87061859	1	[0.199, 1.0]	1
chr12	32277745-32280166	0.116	[0.0, 0.8250000000000001]	0.0195413
chr2	58846853-58847980	0	[0.0, 0.8170000000000001]	0.0177162
chr10	122471395-122471768	1	[0.212, 1.0]	1
chr22	21064029-21064495	1	[0.191, 1.0]	1
chr3	74656777-74657405	0.496	[0.066, 1.0]	0.56328
chr4	186630949-186633570	0.838	[0.078, 1.0]	0.649283
chr8	39307112-39307275	0.944	[0.495, 1.0]	0.477814
chr7	21588875-21589104	1	[0.123, 1.0]	1
chr12	55807811-55809064	1	[0.17400000000000002, 1.0]	1
chr4	188937826-188938024	0.003	[0.0, 0.883]	0.0943789
chr6	1200232-1201979	0.896	[0.085, 1.0]	0.690875
chr12	20008677-20009853	0.826	[0.08, 1.0]	0.749902
chr16	22563817-22564010	1	[0.214, 1.0]	1
chr6	13889045-13889570	1	[0.184, 1.0]	1
chr6	85820960-85821961	0.807	[0.08600000000000001, 1.0]	0.265352
chr4	10211917-10212536	0.799	[0.28800000000000003, 0.999]	0.0603398
chr12	116076020-116076998	1	[0.135, 1.0]	1
chr9	86184980-86186735	0.911	[0.117, 1.0]	0.687457
chr6	39241271-39241794	0.873	[0.101, 1.0]	0.517291
chr10	27934715-27936183	1	[0.341, 1.0]	1
chr4	76475203-76475520	1	[0.226, 1.0]	1
chr6	141300412-141301873	1	[0.121, 1.0]	1
chr11	93186725-93187217	1	[0.109, 1.0]	1
chr7	11712884-11714986	1	[0.125, 1.0]	1
chr12	93719573-93720032	1	[0.096, 1.0]	1
chr10	120260575-120262249	1	[0.4, 1.0]	1
chr18	55568027-55568766	1	[0.161, 1.0]	1
chr2	80234198-80234472	1	[0.10200000000000001, 1.0]	1
chr14	98923383-98923949	1	[0.088, 1.0]	1
chr16	15081745-15083253	0.901	[0.251, 1.0]	0.206184
chr7	89386945-89387869	1	[0.17300000000000001, 1.0]	1
chr2	10121968-10123364	1	[0.33, 1.0]	1
chr4	177766670-177767497	1	[0.106, 1.0]	1
chr7	142043841-142047329	1	[0.178, 1.0]	1
chr11	88078155-88079367	0.63	[0.08600000000000001, 0.9590000000000001]	0.079869
chr8	12237208-12237478	1	[0.189, 1.0]	1
chr19	43878524-43878984	1	[0.095, 1.0]	1
chr19	53535020-53535245	1	[0.17, 1.0]	1
chr16	15237514-15240435	1	[0.11, 1.0]	1
chr12	129281354-129283671	1	[0.146, 1.0]	1
chr17	44245273-44245747	0.36	[0.0, 0.884]	0.0607744
chr22	48801637-48802221	0.129	[0.0, 0.88]	0.0742501
chr18	73841653-73844045	0.775	[0.081, 1.0]	0.560883
chr5	172634757-172635348	0.679	[0.064, 0.98]	0.190598
chr5	180402784-180403105	0.485	[0.027, 0.917]	0.106824
chr4	189356578-189356846	1	[0.08600000000000001, 1.0]	1
chr6	31298353-31298694	1	[0.114, 1.0]	1
chr11	13570176-13572500	1	[0.147, 1.0]	1
chr12	131927547-131929823	0.09	[0.0, 0.848]	0.0607592
chr14	67340871-67341041	1	[0.107, 1.0]	1
chr5	6439262-6440369	1	[0.242, 1.0]	1
chr8	111647720-111648590	0.963	[0.232, 1.0]	0.733685
chr10	27638696-27639034	0.857	[0.148, 1.0]	0.564136
chr12	125258907-125260659	0.834	[0.11, 1.0]	0.513889
chr17	14836571-14836983	1	[0.149, 1.0]	1
chr2	75114091-75115786	0.988	[0.156, 1.0]	0.952992
chr3	115230852-115232566	0.78	[0.091, 1.0]	0.506049
chr20	52209522-52211394	1	[0.323, 1.0]	1
chr19	12133120-12133381	1	[0.14, 1.0]	1
chr5	160010890-160011227	0.942	[0.089, 1.0]	0.818357
chr3	72031335-72032815	1	[0.074, 1.0]	1
chr2	52780216-52780490	0.984	[0.281, 1.0]	0.928331
chr2	20441534-20444418	1	[0.151, 1.0]	1
chr14	74765859-74766333	0.954	[0.081, 1.0]	0.881783
chr20	52024877-52026136	1	[0.154, 1.0]	1
chr5	173249340-173249999	1	[0.129, 1.0]	1
chr22	23702565-23702907	1	[0.091, 1.0]	1
chr16	19964024-19964351	0.829	[0.066, 1.0]	0.802673
chr7	72132246-72132650	1	[0.154, 1.0]	1
chr20	30110973-30112317	0.723	[0.08600000000000001, 1.0]	0.38492
chr2	181068314-181069953	0.911	[0.226, 1.0]	0.34832
chr2	1976306-1976501	0.575	[0.0, 0.893]	0.0731063
chr12	84094675-84094897	1	[0.191, 1.0]	1
chr19	53449259-53450035	0.951	[0.10400000000000001, 1.0]	0.858004
chr2	47063092-47064126	0.87	[0.092, 1.0]	0.604631
chr8	59371859-59372140	1	[0.079, 1.0]	1
chr2	50763459-50763710	1	[0.293, 1.0]	1
chr10	101742873-101744528	0.959	[0.083, 1.0]	0.850455
chr2	68595239-68596554	1	[0.26, 1.0]	1
chr18	74918571-74919893	0	[0.0, 0.907]	0.136587
chr9	27572572-27574536	1	[0.127, 1.0]	1
chr3	140135209-140135439	0.183	[0.0, 0.9]	0.139596
chr16	19960466-19960799	0.893	[0.16, 1.0]	0.473077
chr10	34475484-34477237	1	[0.097, 1.0]	1
chr13	34367986-34368217	1	[0.153, 1.0]	1
chr22	25953927-25955723	1	[0.057, 1.0]	1
chr16	74877820-74878131	1	[0.259, 1.0]	1
chr3	125462134-125462632	1	[0.264, 1.0]	1
chr5	107033187-107034683	1	[0.179, 1.0]	1
chr8	8419064-8421533	0	[0.0, 0.889]	0.077813
chr22	24352909-24354464	1	[0.343, 1.0]	1
chr20	49631463-49632588	1	[0.189, 1.0]	1
chr10	49820335-49821598	0.953	[0.10300000000000001, 1.0]	0.799932
chr7	155309959-155310322	1	[0.116, 1.0]	1
chr22	24328543-24328711	0.837	[0.23600000000000002, 1.0]	0.162943
chr19	23232069-23232404	0.962	[0.138, 1.0]	0.85103
chr4	110566894-110567810	0.969	[0.215, 1.0]	0.863579
chr7	51310042-51310368	1	[0.115, 1.0]	1
chr6	172569-172887	1	[0.41100000000000003, 1.0]	1
chr10	61585869-61586235	1	[0.082, 1.0]	1
chr7	6756807-6756993	1	[0.23700000000000002, 1.0]	1
chr8	130082401-130084079	0.954	[0.123, 1.0]	0.822375
chr13	79693532-79694474	1	[0.211, 1.0]	1
chr17	35781148-35781763	0.673	[0.116, 1.0]	0.378599
chr3	30332292-30332556	0.888	[0.116, 1.0]	0.534421
chr12	119436317-119436527	0.577	[0.055, 1.0]	0.983317
chr9	78607432-78609145	0.756	[0.051000000000000004, 0.971]	0.147655
chr3	125495123-125495336	1	[0.128, 1.0]	1
chr17	71612856-71613063	0.914	[0.11, 1.0]	0.632069
chr4	14843208-14844786	1	[0.177, 1.0]	1
chr8	26896835-26898518	1	[0.109, 1.0]	1
chr2	208352135-208353797	1	[0.121, 1.0]	1
chr18	420873-422087	1	[0.126, 1.0]	1
chr6	31070033-31072299	0.905	[0.094, 1.0]	0.71821
chr4	78364851-78365380	0.565	[0.022, 0.927]	0.112307
chr16	58926770-58927113	1	[0.17, 1.0]	1
chr4	131257220-131258851	0.961	[0.137, 1.0]	0.852925
chr8	109131718-109133441	0.941	[0.077, 1.0]	0.856619
chr13	35194319-35194836	1	[0.124, 1.0]	1
chr6	58288100-58288119	1	[0.108, 1.0]	1
chr7	136765473-136767487	1	[0.15, 1.0]	1
chr13	100224051-100225497	0.369	[0.0, 0.869]	0.0821316
chr11	7438681-7439969	0.739	[0.128, 1.0]	0.552573
chr7	26200029-26200688	1	[0.085, 1.0]	1
chr11	129012947-129014427	0.62	[0.082, 1.0]	0.391128
chr4	177966704-177967031	1	[0.155, 1.0]	1
chr11	20009482-20011274	0.978	[0.078, 1.0]	0.936814
chr4	40022618-40022949	0.942	[0.184, 1.0]	0.665756
chr21	46057238-46057809	1	[0.079, 1.0]	1
chr3	119348846-119350509	1	[0.17300000000000001, 1.0]	1
chr22	48855535-48856407	1	[0.088, 1.0]	1
chr22	43093277-43094552	0.842	[0.11800000000000001, 1.0]	0.48271
chr8	121873352-121874684	1	[0.121, 1.0]	1
chr14	94528262-94529515	1	[0.17200000000000001, 1.0]	1
chr5	155479281-155480860	0.892	[0.166, 1.0]	0.652559
chr4	17624882-17625609	1	[0.129, 1.0]	1
chr17	60882200-60882868	1	[0.217, 1.0]	1
chr11	20384590-20386370	1	[0.34, 1.0]	1
chr10	79292641-79293040	1	[0.247, 1.0]	1
chr11	29473233-29474857	1	[0.19, 1.0]	1
chr20	44274595-44274993	0.971	[0.275, 1.0]	0.838436
chr18	54139225-54140151	1	[0.123, 1.0]	1
chr20	42482123-42482804	1	[0.167, 1.0]	1
chr5	155541503-155541689	1	[0.182, 1.0]	1
chr20	37937681-37937838	1	[0.08700000000000001, 1.0]	1
chr6	30420454-30421804	0.852	[0.112, 1.0]	0.632982
chr9	126153117-126153483	0.956	[0.081, 1.0]	0.80517
chr22	24311337-24314368	0.877	[0.217, 1.0]	0.350811
chr13	23655136-23656535	1	[0.14200000000000002, 1.0]	1
chr10	13957613-13958369	1	[0.168, 1.0]	1
chr5	711262-712101	1	[0.122, 1.0]	1
chr20	16604422-16604728	0.833	[0.092, 1.0]	0.461942
chr5	65070767-65073130	1	[0.17500000000000002, 1.0]	1
chr8	18389078-18389264	0.714	[0.088, 0.99]	0.158376
chr15	79032353-79034210	0	[0.0, 0.873]	0.0592591
chr7	75951807-75952639	0.959	[0.067, 1.0]	0.874646
chr3	74679711-74681451	0.703	[0.065, 0.976]	0.146144
chr3	8631322-8632529	0	[0.0, 0.737]	0.00253107
chr10	69451560-69451858	1	[0.091, 1.0]	1
chr16	88019814-88020422	0.96	[0.107, 1.0]	0.903397
chr17	44182964-44183252	0.575	[0.06, 0.997]	0.454599
chr9	95362168-95364302	1	[0.07200000000000001, 1.0]	1
chr3	24020961-24021318	0.816	[0.053, 1.0]	0.696351
chr7	64199612-64199875	1	[0.178, 1.0]	1
chr5	33049157-33051103	0.946	[0.124, 1.0]	0.711724
chr7	145812660-145814481	1	[0.059000000000000004, 1.0]	1
chr15	60711802-60712886	1	[0.23700000000000002, 1.0]	1
chr10	24470248-24470560	1	[0.10200000000000001, 1.0]	1
chr3	21995835-21997062	1	[0.083, 1.0]	1
chr8	68550685-68553468	1	[0.101, 1.0]	1
chr8	108909223-108909604	1	[0.212, 1.0]	1
chr11	123106226-123106896	1	[0.075, 1.0]	1
chr21	22755405-22755955	1	[0.16, 1.0]	1
chr2	173401671-173402350	1	[0.334, 1.0]	1
chr15	78241361-78241688	0.882	[0.107, 1.0]	0.523441
chr12	92317395-92318314	1	[0.17500000000000002, 1.0]	1
chr6	125446954-125447869	1	[0.152, 1.0]	1
chr4	188587489-188588442	1	[0.14300000000000002, 1.0]	1
chr13	31582781-31584353	0.969	[0.10200000000000001, 1.0]	0.872341
chr7	32767397-32768904	1	[0.28, 1.0]	1
chr9	117300771-117301585	0.839	[0.083, 1.0]	0.674351
chr12	91272981-91273244	0.752	[0.089, 1.0]	0.240092
chr10	53129233-53130156	1	[0.14, 1.0]	1
chr7	39345185-39346259	0.78	[0.089, 1.0]	0.598226
chr15	25770597-25772925	1	[0.211, 1.0]	1
chr11	18944085-18944556	1	[0.115, 1.0]	1
chr2	151885313-151886535	1	[0.11800000000000001, 1.0]	1
chr2	130818678-130819178	0.675	[0.08600000000000001, 1.0]	0.583588
chr11	116663677-116664302	1	[0.07100000000000001, 1.0]	1
chr3	54702907-54703070	0.956	[0.153, 1.0]	0.811379
chr6	142621748-142623953	1	[0.165, 1.0]	1
chr7	38885118-38886947	1	[0.28700000000000003, 1.0]	1
chr3	68804240-68804941	1	[0.147, 1.0]	1
chr11	98139166-98139605	0.119	[0.0, 0.875]	0.0819926
chr9	117313972-117315233	0.996	[0.213, 1.0]	0.98146
chr9	81547533-81548483	0.655	[0.041, 0.936]	0.0617319
chr19	53481033-53481342	0.931	[0.146, 1.0]	0.588414
chr8	126081892-126083768	0.923	[0.065, 1.0]	0.841385
chr13	26994117-26995132	1	[0.115, 1.0]	1
chr15	57939582-57940382	1	[0.106, 1.0]	1
chr13	91669371-91670227	0.225	[0.0, 0.907]	0.16102
chr6	30995327-30996050	0.979	[0.129, 1.0]	0.937761
chr6	118858739-118859059	1	[0.122, 1.0]	1
chr10	120739224-120739633	1	[0.152, 1.0]	1
chr5	180376398-180376788	1	[0.456, 1.0]	1
chr6	121633823-121634158	1	[0.159, 1.0]	1
chr13	100104953-100106222	0.205	[0.0, 0.834]	0.057152
chr10	24484239-24486219	0.535	[0.0, 0.905]	0.139012
chr14	104741608-104742488	1	[0.261, 1.0]	1
chr7	107724184-107724946	1	[0.47400000000000003, 1.0]	1
chr2	163199688-163201453	0.952	[0.155, 1.0]	0.692751
chr3	22217692-22217924	0.936	[0.107, 1.0]	0.719531
chr5	152945269-152945796	0.808	[0.10400000000000001, 1.0]	0.845071
chr7	25965651-25966079	1	[0.124, 1.0]	1
chr2	133157820-133159548	0.46	[0.0, 0.934]	0.361006
chr19	35851827-35853748	0.989	[0.249, 1.0]	0.927088
chr6	29764963-29765450	0.682	[0.07200000000000001, 1.0]	0.535894
chr3	42622613-42624315	0.528	[0.0, 0.931]	0.286009
chr5	179068154-179068564	0.565	[0.0, 0.908]	0.120029
chr19	15900883-15901149	1	[0.131, 1.0]	1
chr13	37742403-37742568	0.801	[0.176, 1.0]	0.455063
chr5	1965865-1966849	0.559	[0.034, 0.903]	0.0249293
chr6	106210885-106212568	1	[0.17400000000000002, 1.0]	1
chr8	8457367-8459196	0.967	[0.17300000000000001, 1.0]	0.891367
chr11	103793930-103795314	0.926	[0.088, 1.0]	0.644174
chr5	107142116-107143649	0.529	[0.0, 0.878]	0.0464787
chr10	45247785-45249382	0.695	[0.1, 1.0]	0.237023
chr13	64412289-64412719	1	[0.23900000000000002, 1.0]	1
chr6	150107764-150107961	0	[0.0, 0.835]	0.0301626
chr19	50276338-50277597	1	[0.138, 1.0]	1
chr9	5372874-5373206	1	[0.17500000000000002, 1.0]	1
chr4	11351331-11351517	0.876	[0.109, 1.0]	0.55121
chr3	72896262-72898611	0.456	[0.0, 0.926]	0.260873
chr2	225293333-225296001	0.661	[0.068, 1.0]	0.538526
chr16	84839829-84840856	0	[0.0, 0.896]	0.110574
chr2	132439253-132440907	1	[0.352, 1.0]	1
chr12	68841276-68841485	0.434	[0.0, 0.937]	0.41003
chr2	18258218-18259708	1	[0.364, 1.0]	1
chr8	33751328-33751646	1	[0.113, 1.0]	1
chr13	112799669-112800037	1	[0.138, 1.0]	1
chr7	70937652-70937887	0.222	[0.0, 0.875]	0.092173
chr18	72166668-72167147	1	[0.221, 1.0]	1
chr6	23080324-23080989	0.889	[0.082, 1.0]	0.768465
chr15	58464472-58464868	1	[0.194, 1.0]	1
chr5	55952489-55953916	1	[0.19, 1.0]	1
chr10	43362992-43363181	0	[0.0, 0.862]	0.0670419
chr10	81782471-81782805	1	[0.495, 1.0]	1
chr2	46294113-46295925	1	[0.092, 1.0]	1
chr12	20930107-20930608	1	[0.418, 1.0]	1
chr10	86901254-86901775	1	[0.089, 1.0]	1
chr7	81144230-81144902	1	[0.113, 1.0]	1
chr18	21552090-21552812	1	[0.192, 1.0]	1
chr12	81689291-81691632	1	[0.44, 1.0]	1
chr5	158562896-158563653	0.189	[0.0, 0.802]	0.0280237
chr12	44421458-44421671	0.865	[0.055, 1.0]	0.81202
chr6	15491197-15492228	1	[0.124, 1.0]	1
chr5	67120851-67121185	1	[0.194, 1.0]	1
chr2	59150610-59152047	0.907	[0.199, 1.0]	0.405009
chr2	103297871-103298128	1	[0.148, 1.0]	1
chr4	91932945-91933169	1	[0.34500000000000003, 1.0]	1
chr12	90604451-90605255	1	[0.075, 1.0]	1
chr2	208355022-208355953	1	[0.111, 1.0]	1
chr3	102384157-102384575	0.812	[0.095, 1.0]	0.451309
chr2	208103384-208106256	1	[0.11, 1.0]	1
chr7	65957770-65959355	1	[0.489, 1.0]	1
chr7	72275928-72277066	0.942	[0.14400000000000002, 1.0]	0.677799
chr3	111871644-111872192	1	[0.211, 1.0]	1
chr5	146639928-146640686	1	[0.39, 1.0]	1
chr9	1322797-1323276	1	[0.124, 1.0]	1
chr17	44343406-44345230	1	[0.161, 1.0]	1
chr21	30520624-30521994	1	[0.08, 1.0]	1
chr8	62560922-62561210	1	[0.297, 1.0]	1
chr5	1395332-1395602	1	[0.241, 1.0]	1
chr6	130396673-130397871	0.798	[0.152, 1.0]	0.228517
chr4	17448599-17450681	1	[0.314, 1.0]	1
chr5	81921409-81921707	1	[0.20700000000000002, 1.0]	1
chr3	67014952-67015214	1	[0.095, 1.0]	1
chr20	45141571-45142852	0.212	[0.0, 0.921]	0.246247
chr17	44087037-44087843	1	[0.20400000000000001, 1.0]	1
chr14	96561612-96563472	1	[0.25, 1.0]	1
chr12	12425773-12426972	1	[0.365, 1.0]	1
chr12	105073341-105074439	0.658	[0.07100000000000001, 1.0]	0.421478
chr11	8037477-8038114	1	[0.171, 1.0]	1
chr6	135171885-135172561	1	[0.098, 1.0]	1
chr7	129047749-129048007	1	[0.083, 1.0]	1
chr10	119008005-119009857	0.773	[0.083, 1.0]	0.313584
chr6	39485326-39486530	0.971	[0.105, 1.0]	0.904126
chr8	58909128-58910570	1	[0.107, 1.0]	1
chr2	37395127-37395908	1	[0.252, 1.0]	1
chr9	100069098-100070457	1	[0.355, 1.0]	1
chr16	48966216-48966560	0.989	[0.089, 1.0]	0.967075
chr21	30177675-30179047	0.78	[0.065, 1.0]	0.903248
chr10	55823624-55824923	1	[0.176, 1.0]	1
chr8	141737137-141737892	1	[0.106, 1.0]	1
chr5	222876-223073	0.905	[0.136, 1.0]	0.567759
chr21	39353312-39353446	0.766	[0.073, 1.0]	0.578423
chr22	42967676-42967822	1	[0.28200000000000003, 1.0]	1
chr2	14567840-14569227	1	[0.132, 1.0]	1
chr2	230556628-230556912	1	[0.397, 1.0]	1
chr4	111404808-111405326	1	[0.17400000000000002, 1.0]	1
chr21	38918053-38920342	0.952	[0.255, 1.0]	0.649792
chr19	56643725-56644218	1	[0.162, 1.0]	1
chr5	73682556-73683259	1	[0.1, 1.0]	1
chr5	136970861-136971868	1	[0.10300000000000001, 1.0]	1
chr17	25524551-25525326	1	[0.124, 1.0]	1
chr15	58590927-58592329	0.204	[0.0, 0.898]	0.124958
chr20	8840476-8841492	0.94	[0.14200000000000002, 1.0]	0.723814
chr7	104427985-104428569	0.917	[0.157, 1.0]	0.660001
chr2	137936064-137937345	1	[0.092, 1.0]	1
chr7	97592873-97593460	0.924	[0.115, 1.0]	0.736543
chr6	41341564-41342688	1	[0.17200000000000001, 1.0]	1
chr6	27348951-27349184	0.945	[0.14, 1.0]	0.937814
chr2	174476988-174477343	1	[0.098, 1.0]	1
chr7	17566433-17566619	0.576	[0.01, 0.933]	0.214782
chr7	107702512-107704233	1	[0.189, 1.0]	1
chr15	78236284-78237131	0	[0.0, 0.8]	0.0264861
chr4	24974684-24975712	1	[0.186, 1.0]	1
chr2	52562862-52563167	0	[0.0, 0.9390000000000001]	0.363432
chr19	53425901-53427729	0.075	[0.0, 0.893]	0.122067
chr6	121640347-121640782	1	[0.06, 1.0]	1
chr5	50235587-50236052	0.91	[0.268, 1.0]	0.463762
chr6	155593791-155596102	0.43	[0.0, 0.91]	0.16284
chr3	4848988-4849325	1	[0.23700000000000002, 1.0]	1
chr22	42972280-42972456	1	[0.10400000000000001, 1.0]	1
chr3	49225394-49225737	1	[0.062, 1.0]	1
chr15	100733165-100733779	1	[0.14200000000000002, 1.0]	1
chr6	29975658-29976293	1	[0.09, 1.0]	1
chr16	63595976-63596228	0.923	[0.079, 1.0]	0.773774
chr7	158129594-158129909	0.665	[0.127, 0.9490000000000001]	0.0249931
chr2	60390038-60390499	0.316	[0.0, 0.912]	0.180623
chr6	150340257-150340675	1	[0.131, 1.0]	1
chr4	31318748-31319271	1	[0.112, 1.0]	1
chr4	128062265-128064073	1	[0.23, 1.0]	1
chr18	10222339-10222857	0.88	[0.098, 1.0]	0.624524
chr5	65038307-65039343	1	[0.1, 1.0]	1
chr13	30375078-30377439	0.737	[0.08700000000000001, 0.99]	0.154041
chr3	116021089-116021699	1	[0.094, 1.0]	1
chr18	69876478-69876700	0.47	[0.0, 0.84]	0.019602
chr18	942375-942633	1	[0.074, 1.0]	1
chr2	132580098-132580500	0.936	[0.382, 1.0]	0.714311
chr3	73649285-73655209	0	[0.0, 0.933]	0.341711
chr6	43081155-43082565	1	[0.095, 1.0]	1
chr7	121600898-121602081	0.977	[0.171, 1.0]	0.920984
chr4	171137341-171137578	1	[0.253, 1.0]	1
chr6	29839740-29840053	0.736	[0.107, 1.0]	0.189167
chr14	34514171-34514317	1	[0.17300000000000001, 1.0]	1
chr5	180415800-180416882	1	[0.352, 1.0]	1
chr17	44256375-44256873	1	[0.073, 1.0]	1
chr4	41808902-41809296	0.307	[0.0, 0.928]	0.293379
chr13	44816655-44819086	1	[0.451, 1.0]	1
chr12	21581301-21581665	0.554	[0.022, 0.934]	0.140716
chr7	79091001-79091456	0.898	[0.12, 1.0]	0.800254
chr9	94257105-94258772	0.56	[0.063, 1.0]	0.491961
chr11	127812510-127814373	1	[0.17400000000000002, 1.0]	1
chr18	35375875-35376206	0.538	[0.044, 0.964]	0.217472
chr3	8892937-8894913	1	[0.228, 1.0]	1
chr16	85364065-85364663	1	[0.056, 1.0]	1
chr6	31275389-31277268	0.197	[0.0, 0.8150000000000001]	0.0377548
chr12	95293344-95293882	0.887	[0.085, 1.0]	0.815378
chr3	82007698-82009897	1	[0.254, 1.0]	1
chr4	177909364-177910058	1	[0.09, 1.0]	1
chr2	1616882-1618159	1	[0.1, 1.0]	1
chr9	80317937-80318706	1	[0.185, 1.0]	1
chr16	78382954-78383202	1	[0.21, 1.0]	1
chr12	32414710-32415323	1	[0.135, 1.0]	1
chr10	62702439-62705080	1	[0.217, 1.0]	1
chr18	55474031-55476137	1	[0.094, 1.0]	1
chr6	147171039-147173743	1	[0.074, 1.0]	1
chr7	71493192-71493928	1	[0.25, 1.0]	1
chr20	16454929-16456899	0.812	[0.187, 1.0]	0.620447
chr5	163050977-163052436	1	[0.063, 1.0]	1
chr17	13277783-13278109	1	[0.068, 1.0]	1
chr8	25413111-25413300	1	[0.113, 1.0]	1
chr17	44292242-44293139	1	[0.131, 1.0]	1
chr10	121507612-121509090	1	[0.153, 1.0]	1
chr12	67824485-67825618	0.81	[0.065, 1.0]	0.596489
chr3	14273541-14274496	1	[0.079, 1.0]	1
chr6	169561863-169563915	1	[0.369, 1.0]	1
chr17	44316861-44317299	1	[0.149, 1.0]	1
chr17	16718664-16719028	0.521	[0.0, 0.892]	0.0674904
chr20	56749269-56750744	1	[0.092, 1.0]	1
chr19	43438119-43439103	1	[0.224, 1.0]	1
chr5	72882429-72882898	1	[0.179, 1.0]	1
chr6	151449564-151449902	1	[0.162, 1.0]	1
chr3	54480117-54480434	1	[0.148, 1.0]	1
chr4	186142092-186144652	1	[0.112, 1.0]	1
chr17	39256021-39256256	0.4	[0.0, 0.933]	0.343857
chr17	44337877-44338777	1	[0.234, 1.0]	1
chr2	235819856-235820732	0	[0.0, 0.894]	0.108496
chr20	23755760-23757381	0.525	[0.061, 1.0]	0.588147
chr21	18908309-18910047	1	[0.157, 1.0]	1
chr8	63931500-63932323	1	[0.268, 1.0]	1
chr8	83434108-83435112	0.421	[0.0, 0.878]	0.072839
chr13	112641219-112641439	0.947	[0.094, 1.0]	0.761386
chr20	54986671-54987878	1	[0.215, 1.0]	1
chr5	126896863-126900869	0.162	[0.0, 0.913]	0.190966
chr16	15248010-15249082	0	[0.0, 0.924]	0.235722
chr2	109128704-109129255	0.842	[0.242, 1.0]	0.187896
chr15	93247866-93248045	1	[0.2, 1.0]	1
chr3	60615930-60616211	1	[0.11900000000000001, 1.0]	1
chr19	39521627-39524154	1	[0.389, 1.0]	1
chr7	147271464-147272112	1	[0.14400000000000002, 1.0]	1
chr8	134338728-134338961	0.864	[0.077, 1.0]	0.763364
chr17	18684233-18684660	1	[0.115, 1.0]	1
chr16	55855239-55855429	1	[0.21, 1.0]	1
chr10	106357347-106358238	0.7	[0.078, 1.0]	0.608749
chr2	4982719-4983094	0.845	[0.096, 1.0]	0.500311
chr13	111244816-111246334	1	[0.106, 1.0]	1
chr12	67871631-67872044	1	[0.073, 1.0]	1
chr8	68452587-68452924	0.904	[0.169, 1.0]	0.77439
chr17	32713620-32715251	1	[0.199, 1.0]	1
chr17	10718128-10718701	0.985	[0.093, 1.0]	0.95711
chr6	86035294-86035529	0.983	[0.224, 1.0]	0.908317
chr15	40558790-40559526	0.872	[0.10200000000000001, 1.0]	0.670287
chr12	128072281-128073745	1	[0.10200000000000001, 1.0]	1
chr2	75683610-75684085	0.911	[0.14, 1.0]	0.654441
chr17	74049637-74050466	1	[0.091, 1.0]	1
chr5	126253776-126254940	1	[0.091, 1.0]	1
chr3	171226737-171227107	1	[0.11, 1.0]	1
chr9	109508048-109508390	0.861	[0.096, 1.0]	0.335264
chr12	104809983-104810372	1	[0.233, 1.0]	1
chr8	106177331-106178032	1	[0.148, 1.0]	1
chr8	12552311-12552473	1	[0.213, 1.0]	1
chr2	48663235-48663429	1	[0.146, 1.0]	1
chr7	147860191-147860587	1	[0.129, 1.0]	1
chr3	35987536-35989510	0.876	[0.10200000000000001, 1.0]	0.525269
chr10	11017341-11018257	0.801	[0.148, 1.0]	0.082445
chr20	36936144-36936675	1	[0.122, 1.0]	1
chr16	20452514-20452914	1	[0.278, 1.0]	1
chr9	93839474-93840822	1	[0.177, 1.0]	1
chr12	63695257-63697141	1	[0.074, 1.0]	1
chr10	125753830-125755670	1	[0.125, 1.0]	1
chr4	87227514-87229568	0.567	[0.08700000000000001, 1.0]	0.288199
chr2	52885605-52886947	0.708	[0.101, 1.0]	0.565495
chr15	87930834-87931717	0.67	[0.074, 1.0]	0.482391
chr8	134902257-134903588	0.844	[0.073, 1.0]	0.724604
chr15	43442032-43443347	0.898	[0.068, 1.0]	0.440849
chr4	130065973-130066612	0.9	[0.199, 1.0]	0.744745
chr6	28355726-28355898	1	[0.08600000000000001, 1.0]	1
chr8	11187265-11187631	1	[0.259, 1.0]	1
chr5	138450608-138450929	0.676	[0.064, 0.981]	0.202131
chr2	13306677-13306893	0.556	[0.037, 0.9510000000000001]	0.167601
chr10	98320749-98321294	0.678	[0.06, 1.0]	0.679399
chr16	12706598-12708106	1	[0.20800000000000002, 1.0]	1
chr2	171095445-171095595	0.956	[0.218, 1.0]	0.716206
chr8	120062983-120066567	1	[0.106, 1.0]	1
chr11	57825623-57827145	1	[0.107, 1.0]	1
chr14	49573301-49574237	1	[0.146, 1.0]	1
chr7	36246961-36249456	1	[0.11, 1.0]	1
chr20	54925293-54928261	0.682	[0.049, 0.979]	0.283205
chr7	22538883-22540136	0.836	[0.14100000000000001, 1.0]	0.365465
chr7	77038343-77039998	1	[0.185, 1.0]	1
chr21	36042492-36043166	1	[0.201, 1.0]	1
chr4	3896754-3896938	0.279	[0.0, 0.8320000000000001]	0.0282843
chr7	68899257-68900207	0.943	[0.325, 1.0]	0.525611
chr6	45758523-45759982	1	[0.182, 1.0]	1
chr22	45553076-45553377	0.928	[0.101, 1.0]	0.785846
chr20	23703839-23704442	1	[0.34400000000000003, 1.0]	1
chr11	4555283-4555509	0.708	[0.062, 0.974]	0.142531
chr5	108569510-108570902	1	[0.138, 1.0]	1
chr5	142894267-142896124	0.976	[0.106, 1.0]	0.924283
chr11	76514079-76515168	1	[0.197, 1.0]	1
chr2	119480806-119481702	0.469	[0.063, 1.0]	0.467795
chr5	180408578-180409210	1	[0.186, 1.0]	1
chr5	120017659-120021364	1	[0.128, 1.0]	1
chr20	6546951-6548347	1	[0.329, 1.0]	1
chr4	81074812-81076091	1	[0.214, 1.0]	1
chr6	165900051-165902891	1	[0.35000000000000003, 1.0]	1
chr19	39948758-39949720	1	[0.092, 1.0]	1
chr4	47223574-47224636	0.966	[0.134, 1.0]	0.86288
chr2	13221290-13221543	1	[0.054, 1.0]	1
chr17	76787822-76788031	1	[0.059000000000000004, 1.0]	1
chr8	22698033-22698381	0.277	[0.0, 0.9430000000000001]	0.54705
chr2	169586068-169587757	1	[0.124, 1.0]	1
chr6	165644718-165645633	1	[0.099, 1.0]	1
chr13	27047849-27051307	1	[0.177, 1.0]	1
chr11	94086045-94086980	0.528	[0.0, 0.872]	0.0340395
chr9	14494917-14495083	1	[0.07200000000000001, 1.0]	1
chr2	4071620-4071896	0.971	[0.094, 1.0]	0.953559
chr20	23812361-23813769	1	[0.3, 1.0]	1
chr3	72166160-72166802	0.764	[0.074, 1.0]	0.558216
chr7	73139825-73141038	1	[0.11800000000000001, 1.0]	1
chr2	119659174-119662764	0.634	[0.057, 0.981]	0.25433
chr6	6981704-6982498	0.868	[0.078, 1.0]	0.624166
chr12	58950329-58951746	1	[0.23800000000000002, 1.0]	1
chr22	25827347-25827697	1	[0.214, 1.0]	1
chr4	178416775-178417325	0.831	[0.16, 1.0]	0.774454
chr6	979461-980014	1	[0.14200000000000002, 1.0]	1
chr17	14806931-14808158	0.699	[0.097, 1.0]	0.475137
chr17	49133979-49135114	1	[0.126, 1.0]	1
chr22	45520257-45521771	1	[0.063, 1.0]	1
chr8	141996861-141998558	1	[0.147, 1.0]	1
chr2	221484544-221485057	0.87	[0.11900000000000001, 1.0]	0.447671
chr2	202223485-202224394	1	[0.274, 1.0]	1
chr10	84129345-84129756	1	[0.167, 1.0]	1
chr15	79697645-79698141	1	[0.107, 1.0]	1
chr18	14962843-14963778	1	[0.439, 1.0]	1
chr18	30790282-30790753	1	[0.139, 1.0]	1
chr21	33280273-33281660	1	[0.125, 1.0]	1
chr5	66299350-66301280	1	[0.083, 1.0]	1
