## Supplemental Figures and Tables for "Quantitative trait loci mapping of gene expression and chromatin accessibility in primary fibroblast reveals shared allelic effects between Latin American and European ancestries": TableS13_meta_analysis_per_trait_TWAS_results.csv

snp	gene	beta	se	z	p	Ancestry	SumStats
rs11170089	ENSG00000185591	0.271237672	0.073388381	3.695921191	0.000219091	IVW_Meta	GPC_SCZ
rs10202094	ENSG00000136720	-0.446647807	0.141107959	-3.165291378	0.001549277	IVW_Meta	GPC_SCZ
rs2254386	ENSG00000204520	-0.507096579	0.197911581	-2.562238031	0.010400001	IVW_Meta	GPC_SCZ
rs2254386	ENSG00000204525	0.588816305	0.247241599	2.381542216	0.017240315	IVW_Meta	GPC_SCZ
rs755549	ENSG00000139725	0.414110141	0.187608557	2.207309452	0.027292447	IVW_Meta	GPC_SCZ
rs10789898	ENSG00000149294	-0.630540616	0.298357635	-2.113371815	0.034568956	IVW_Meta	GPC_SCZ
rs11083721	ENSG00000105771	-0.519747698	0.255529542	-2.034002387	0.041951355	IVW_Meta	GPC_SCZ
rs5760736	ENSG00000100068	-0.260433114	0.048543279	-5.364967511	8.10E-08	IVW_Meta	PGC3_SCZ
rs507506	ENSG00000170296	-0.262051444	0.049193932	-5.326905863	9.99E-08	IVW_Meta	PGC3_SCZ
rs200403	ENSG00000214425	-0.200374831	0.039669571	-5.05109643	4.39E-07	IVW_Meta	PGC3_SCZ
rs3026096	ENSG00000129219	0.226365246	0.047068016	4.809322054	1.51E-06	IVW_Meta	PGC3_SCZ
rs10898957	ENSG00000166439	-0.298142725	0.062875619	-4.741785889	2.12E-06	IVW_Meta	PGC3_SCZ
rs10127983	ENSG00000143621	-0.300400731	0.063811401	-4.707634146	2.51E-06	IVW_Meta	PGC3_SCZ
rs28764794	ENSG00000139437	-0.245238488	0.058442577	-4.196229913	2.71E-05	IVW_Meta	PGC3_SCZ
rs5751191	ENSG00000100417	0.313056858	0.079862439	3.91995114	8.86E-05	IVW_Meta	PGC3_SCZ
rs2514218	ENSG00000149294	-0.279174364	0.075693884	-3.688202387	0.000225844	IVW_Meta	PGC3_SCZ
rs28772914	ENSG00000100564	-0.347013274	0.112173003	-3.09355428	0.001977744	IVW_Meta	PGC3_SCZ
rs2686340	ENSG00000139725	-0.330491925	0.108851266	-3.036178985	0.002395971	IVW_Meta	PGC3_SCZ
rs2710323	ENSG00000163938	-0.369166958	0.136366052	-2.707176405	0.006785819	IVW_Meta	PGC3_SCZ
rs61593058	ENSG00000102901	-0.384417832	0.14806345	-2.596304706	0.009423246	IVW_Meta	PGC3_SCZ
rs8112528	ENSG00000105202	-0.30754781	0.121284116	-2.535763304	0.011220254	IVW_Meta	PGC3_SCZ
rs5760736	ENSG00000100031	-0.442903817	0.192482761	-2.301005107	0.021391342	IVW_Meta	PGC3_SCZ
rs11962453	ENSG00000120256	-0.481389956	0.21727707	-2.215558022	0.026721786	IVW_Meta	PGC3_SCZ
rs188657	ENSG00000106605	0.659982232	0.330181958	1.99884402	0.045625233	IVW_Meta	PGC3_SCZ
rs6004662	ENSG00000100068	-0.258430023	0.050051454	-5.163287067	2.43E-07	IVW_Meta	PGC4_BD
rs11042041	ENSG00000166441	0.320507617	0.072651066	4.411602386	1.03E-05	IVW_Meta	PGC4_BD
rs1457431	ENSG00000100564	-0.35067379	0.102039368	-3.436651915	0.000588952	IVW_Meta	PGC4_BD
rs886427	ENSG00000131653	-0.495923988	0.173931073	-2.851267335	0.004354534	IVW_Meta	PGC4_BD
rs10042386	ENSG00000145916	-0.400621109	0.155598284	-2.574714186	0.010032295	IVW_Meta	PGC4_BD
rs10918873	ENSG00000143156	0.436878856	0.189985752	2.299534841	0.021474587	IVW_Meta	PGC4_BD
rs475805	ENSG00000173727	-0.508665917	0.227799334	-2.232956119	0.025551838	IVW_Meta	PGC4_BD
rs2518022	ENSG00000170296	-0.671029874	0.318834582	-2.10463329	0.035323241	IVW_Meta	PGC4_BD
rs10750025	ENSG00000149294	-0.548095021	0.276598987	-1.981551078	0.047529507	IVW_Meta	PGC4_BD
rs1862646	ENSG00000130522	-0.568347768	0.28888229	-1.967402599	0.049136815	IVW_Meta	PGC4_BD
rs4129267	ENSG00000143621	-0.282586606	0.057531962	-4.911819352	9.02E-07	IVW_Meta	UKBB_ECZEMA
rs5751086	ENSG00000100417	0.23509786	0.055312306	4.250371706	2.13E-05	IVW_Meta	UKBB_ECZEMA
rs755690	ENSG00000105202	0.296722052	0.074684846	3.972988752	7.10E-05	IVW_Meta	UKBB_ECZEMA
rs2107768	ENSG00000106608	-0.395469992	0.115010335	-3.438560482	0.000584816	IVW_Meta	UKBB_ECZEMA
rs10791824	ENSG00000173727	0.293426414	0.088134943	3.32928579	0.00087069	IVW_Meta	UKBB_ECZEMA
rs6107027	ENSG00000101003	-0.412053985	0.123866058	-3.326609346	0.000879095	IVW_Meta	UKBB_ECZEMA
rs1860149	ENSG00000105771	0.325729465	0.098185048	3.317505777	0.00090825	IVW_Meta	UKBB_ECZEMA
rs10899060	ENSG00000166439	0.449787942	0.143348444	3.137724611	0.001702648	IVW_Meta	UKBB_ECZEMA
rs1615609	ENSG00000102901	0.373297721	0.11908878	3.134617051	0.001720786	IVW_Meta	UKBB_ECZEMA
rs6047591	ENSG00000125900	0.473165294	0.163719587	2.890095817	0.003851244	IVW_Meta	UKBB_ECZEMA
rs2742502	ENSG00000166441	0.536764715	0.212438285	2.526685403	0.011514459	IVW_Meta	UKBB_ECZEMA
rs4808136	ENSG00000130511	0.413292933	0.165135399	2.502751902	0.01232319	IVW_Meta	UKBB_ECZEMA
rs13092573	ENSG00000163827	0.414914784	0.167899628	2.471207278	0.013465774	IVW_Meta	UKBB_ECZEMA
rs3826717	ENSG00000161640	-0.413278263	0.167468639	-2.467794961	0.013594817	IVW_Meta	UKBB_ECZEMA
rs6593749	ENSG00000131781	0.406171424	0.165133953	2.459648154	0.013907328	IVW_Meta	UKBB_ECZEMA
rs705292	ENSG00000143093	0.33113899	0.140060345	2.364259421	0.018066157	IVW_Meta	UKBB_ECZEMA
rs3213566	ENSG00000139725	-0.463352404	0.208410051	-2.223272826	0.026197409	IVW_Meta	UKBB_ECZEMA
rs9383685	ENSG00000120256	-0.500930618	0.227230635	-2.204503008	0.027488989	IVW_Meta	UKBB_ECZEMA
rs4766471	ENSG00000139437	-0.446892075	0.206173801	-2.167550252	0.030192922	IVW_Meta	UKBB_ECZEMA
rs4958955	ENSG00000145916	0.639493601	0.300866503	2.125506146	0.033544402	IVW_Meta	UKBB_ECZEMA
rs4808136	ENSG00000130522	-0.66753388	0.315182902	-2.117925423	0.034181384	IVW_Meta	UKBB_ECZEMA
rs591357	ENSG00000185591	0.534987093	0.272362609	1.964245735	0.049501601	IVW_Meta	UKBB_ECZEMA
rs1237044	ENSG00000170296	0.444963591	0.140640565	3.163835353	0.001557049	IVW_Meta	UKBB_PSORIASIS
rs7543194	ENSG00000143621	0.537954687	0.205014587	2.623982491	0.008690825	IVW_Meta	UKBB_PSORIASIS
rs16954365	ENSG00000129219	-0.546445783	0.223500498	-2.444942129	0.014487539	IVW_Meta	UKBB_PSORIASIS
rs6893300	ENSG00000145916	-0.502083752	0.207382252	-2.421054585	0.015475553	IVW_Meta	UKBB_PSORIASIS
rs7940691	ENSG00000173727	0.451308802	0.208398564	2.165604187	0.030341446	IVW_Meta	UKBB_PSORIASIS
rs13024600	ENSG00000136720	0.57790765	0.276684487	2.088688302	0.036735791	IVW_Meta	UKBB_PSORIASIS
