## Supplemental Figures and Tables for "Quantitative trait loci mapping of gene expression and chromatin accessibility in primary fibroblast reveals shared allelic effects between Latin American and European ancestries": TableS15_meta_analysis_per_trait_CWAS_results.csv

snp	peak	beta	se	z	p	Ancestry	SumStats	Closest.Gene
rs2816886	chr1.89533457.89534534	0.457525876	0.191771448	2.385787249	0.017042607	IVW_Meta	GPC_SCZ	GBP1
rs1471838	chr12.12532976.12533390	-0.60359974	0.263245205	-2.292918275	0.02185271	IVW_Meta	GPC_SCZ	LOH12CR1
rs2356090	chr2.159338766.159339610	-0.49321032	0.18876465	-2.612832018	0.008979543	IVW_Meta	GPC_SCZ	PKP4
rs1371524	chr2.189182929.189183258	0.687752343	0.337239197	2.039360633	0.041414048	IVW_Meta	GPC_SCZ	GULP1
rs2030922	chr7.72275928.72277066	-0.357159924	0.099546729	-3.587861964	0.000333401	IVW_Meta	GPC_SCZ	TYW1B
rs7002030	chr8.111661065.111661322	0.394844303	0.16138987	2.446524693	0.014424092	IVW_Meta	GPC_SCZ	RP11-238I10.1
rs6661192	chr1.205239896.205240955	0.416290943	0.122558978	3.396658066	0.000682141	IVW_Meta	PGC3_SCZ	TMCC2
rs7532726	chr1.210165516.210167324	0.384072231	0.105207044	3.650632276	0.000261596	IVW_Meta	PGC3_SCZ	SYT14
rs4539107	chr1.215647090.215650631	-0.394364787	0.111879608	-3.524903189	0.000423638	IVW_Meta	PGC3_SCZ	KCTD3
rs6588168	chr1.67019078.67020269	0.380395079	0.155189137	2.451170792	0.014239237	IVW_Meta	PGC3_SCZ	SGIP1
rs12129573	chr1.72787673.72788063	-0.498013577	0.175434048	-2.838750994	0.004529048	IVW_Meta	PGC3_SCZ	RPL31P12
rs12129573	chr1.72792284.72792631	-0.465555043	0.153428802	-3.0343393	0.002410631	IVW_Meta	PGC3_SCZ	RPL31P12
rs3824911	chr11.106291138.106291648	0.476621118	0.16261136	2.93104442	0.003378245	IVW_Meta	PGC3_SCZ	RP11-680E19.2
rs537046	chr11.125795279.125795501	0.333994195	0.115336561	2.895822392	0.003781664	IVW_Meta	PGC3_SCZ	RP11-680F20.9
rs7486982	chr12.133175260.133175715	-0.539137232	0.216808977	-2.486692381	0.012893684	IVW_Meta	PGC3_SCZ	LRCOL1
rs2279686	chr15.34813108.34813507	-0.534601702	0.272441349	-1.962263448	0.04973182	IVW_Meta	PGC3_SCZ	GOLGA8A
rs2456020	chr15.78266183.78266791	0.185128995	0.034277907	5.400825596	6.63E-08	IVW_Meta	PGC3_SCZ	ADAMTS7P3
rs6500602	chr16.4222122.4222718	-0.322651032	0.08861161	-3.641182372	0.000271389	IVW_Meta	PGC3_SCZ	RP11-95P2.3
rs17676191	chr17.38129948.38130445	-0.467807904	0.154888315	-3.020291774	0.002525313	IVW_Meta	PGC3_SCZ	GSDMA
rs62078394	chr17.41475934.41479713	-0.368135719	0.095857051	-3.840465708	0.000122801	IVW_Meta	PGC3_SCZ	ARL4D
rs35631660	chr17.44182964.44183252	0.179047909	0.022678211	7.895151324	2.90E-15	IVW_Meta	PGC3_SCZ	KANSL1
rs35631660	chr17.44183988.44184901	0.220295792	0.034428817	6.398587311	1.57E-10	IVW_Meta	PGC3_SCZ	KANSL1
rs35631660	chr17.44245273.44245747	0.411284039	0.159951851	2.571299024	0.01013178	IVW_Meta	PGC3_SCZ	KANSL1
rs35631660	chr17.44256375.44256873	-0.211450335	0.03815315	-5.542146232	2.99E-08	IVW_Meta	PGC3_SCZ	KANSL1
rs35631660	chr17.44259764.44260399	-0.433979742	0.13955485	-3.10974318	0.001872501	IVW_Meta	PGC3_SCZ	KANSL1
rs35631660	chr17.44261261.44262158	-0.221858882	0.044503711	-4.985177162	6.19E-07	IVW_Meta	PGC3_SCZ	KANSL1
rs35631660	chr17.44291146.44291712	-0.173163809	0.029889173	-5.793529592	6.89E-09	IVW_Meta	PGC3_SCZ	KANSL1
rs35631660	chr17.44292242.44293139	-0.327882133	0.077266377	-4.243529284	2.20E-05	IVW_Meta	PGC3_SCZ	Y_RNA
rs35631660	chr17.44316861.44317299	-0.282883871	0.05667654	-4.991198673	6.00E-07	IVW_Meta	PGC3_SCZ	RP11-259G18.2
rs35631660	chr17.44326561.44326809	0.239936035	0.043726941	5.487144296	4.08E-08	IVW_Meta	PGC3_SCZ	RP11-259G18.2
rs3026096	chr17.5322246.5324009	0.292691307	0.060586583	4.830959099	1.36E-06	IVW_Meta	PGC3_SCZ	RPAIN
rs1678822	chr19.21541293.21542737	-0.401816857	0.158305937	-2.53822986	0.011141478	IVW_Meta	PGC3_SCZ	ZNF738
rs10421714	chr19.43438119.43439103	0.620273462	0.279180472	2.221765217	0.026299177	IVW_Meta	PGC3_SCZ	PSG7
rs4599076	chr2.189182929.189183258	0.261282605	0.048269579	5.412987003	6.20E-08	IVW_Meta	PGC3_SCZ	GULP1
rs2216375	chr2.208355022.208355953	-0.497775189	0.18985966	-2.621805959	0.008746521	IVW_Meta	PGC3_SCZ	AC007879.5
rs5760736	chr22.24382083.24382643	-0.427222386	0.177652637	-2.404818714	0.01618049	IVW_Meta	PGC3_SCZ	GSTT1
rs5751191	chr22.42534062.42535882	-0.293041464	0.1467826	-1.996431895	0.045886932	IVW_Meta	PGC3_SCZ	RP4-669P10.16
rs62270660	chr3.75628554.75629949	-0.569474078	0.278729139	-2.043109231	0.041041626	IVW_Meta	PGC3_SCZ	CTD-2026G6.3
rs6448446	chr4.10219812.10220061	0.611095743	0.264150251	2.313439947	0.020698463	IVW_Meta	PGC3_SCZ	AC006499.6
rs5018784	chr4.154666438.154666662	-0.363993059	0.095721199	-3.802637884	0.000143164	IVW_Meta	PGC3_SCZ	RNF175
rs11962453	chr6.150110900.150111097	-0.417522579	0.123273349	-3.386965505	0.000706703	IVW_Meta	PGC3_SCZ	PCMT1
rs9257566	chr6.29768906.29769669	0.141124289	0.016003677	8.818241677	1.16E-18	IVW_Meta	PGC3_SCZ	HLA-P
rs9257566	chr6.29839740.29840053	0.126900102	0.015176328	8.361712923	6.18E-17	IVW_Meta	PGC3_SCZ	HCG4P7
rs9257566	chr6.29893780.29895385	0.259803064	0.085695796	3.03168974	0.00243189	IVW_Meta	PGC3_SCZ	HLA-K
rs7757864	chr6.86574323.86577104	0.375584379	0.101966959	3.683392947	0.00023015	IVW_Meta	PGC3_SCZ	RP11-207F8.1
rs6958644	chr7.140234115.140235030	-0.273663395	0.074140543	-3.69114366	0.000223248	IVW_Meta	PGC3_SCZ	DENND2A
rs188657	chr7.44913525.44913792	0.336807691	0.112936437	2.982276587	0.002861134	IVW_Meta	PGC3_SCZ	PURB
rs2190012	chr7.49136983.49137525	0.436414534	0.140458545	3.107070018	0.001889516	IVW_Meta	PGC3_SCZ	AC010971.1
rs10464183	chr7.68903540.68904901	-0.407502261	0.11792486	-3.455609441	0.00054905	IVW_Meta	PGC3_SCZ	RP11-3P22.2
rs13238996	chr7.74306913.74307110	-0.37246377	0.098105511	-3.796563193	0.000146716	IVW_Meta	PGC3_SCZ	PMS2P5
rs4734176	chr8.108888443.108888855	-0.328276998	0.076455369	-4.293707586	1.76E-05	IVW_Meta	PGC3_SCZ	RNA5SP275
rs4734176	chr8.109777218.109777484	0.242668885	0.058785235	4.128058461	3.66E-05	IVW_Meta	PGC3_SCZ	TMEM74
rs4734176	chr8.110094309.110096078	0.471162952	0.17752045	2.65413338	0.007951239	IVW_Meta	PGC3_SCZ	TRHR
rs3915727	chr8.11843531.11845396	-0.502124493	0.213783385	-2.348753593	0.018836368	IVW_Meta	PGC3_SCZ	DEFB135
rs3915727	chr8.12237208.12237478	0.35936949	0.091759316	3.916436024	8.99E-05	IVW_Meta	PGC3_SCZ	RP11-351I21.6
rs3915727	chr8.12469327.12469482	0.514622558	0.199562943	2.578748089	0.009915907	IVW_Meta	PGC3_SCZ	RPS3AP35
rs1040423	chr1.210165516.210167324	0.249076759	0.043953721	5.666795741	1.45E-08	IVW_Meta	PGC4_BD	SYT14
rs2820700	chr1.215647090.215650631	-0.439198675	0.146612363	-2.995645572	0.002738645	IVW_Meta	PGC4_BD	KCTD3
rs12726588	chr1.67019078.67020269	-0.235258421	0.055851984	-4.212176661	2.53E-05	IVW_Meta	PGC4_BD	SGIP1
rs12140762	chr1.79594112.79595113	0.401672239	0.119214331	3.369328453	0.000753516	IVW_Meta	PGC4_BD	AC093430.1
rs1916376	chr10.69451560.69451858	-0.635723952	0.286275378	-2.220672826	0.026373129	IVW_Meta	PGC4_BD	CTNNA3
rs1398312	chr11.106291138.106291648	0.547263674	0.216857883	2.523605166	0.011615831	IVW_Meta	PGC4_BD	RP11-680E19.2
rs724833	chr12.108945246.108945938	-0.490782968	0.233640324	-2.100591884	0.035676807	IVW_Meta	PGC4_BD	SART3
rs10845663	chr12.12532976.12533390	0.625192935	0.28029829	2.230455762	0.025717201	IVW_Meta	PGC4_BD	LOH12CR1
rs1346916	chr13.109504407.109504814	0.449003937	0.147547047	3.04312384	0.00234136	IVW_Meta	PGC4_BD	MYO16
rs34271901	chr16.55818843.55819124	-0.557817047	0.223235959	-2.498777748	0.012462244	IVW_Meta	PGC4_BD	CES1P1
rs34271901	chr16.55855239.55855429	-0.50932102	0.194650332	-2.616594665	0.008881173	IVW_Meta	PGC4_BD	CES1
rs4640244	chr17.21943862.21944064	0.420585925	0.130977226	3.211137828	0.001322105	IVW_Meta	PGC4_BD	RP11-744K17.2
rs7502233	chr17.38129948.38130445	-0.598046355	0.282298538	-2.118489029	0.034133673	IVW_Meta	PGC4_BD	GSDMA
rs11867549	chr17.44182964.44183252	-0.463494251	0.151952925	-3.050248962	0.002286517	IVW_Meta	PGC4_BD	KANSL1
rs11867549	chr17.44183988.44184901	-0.681281096	0.329303506	-2.06885467	0.038559726	IVW_Meta	PGC4_BD	KANSL1
rs11867549	chr17.44256375.44256873	0.500394122	0.189097715	2.646219819	0.00813969	IVW_Meta	PGC4_BD	KANSL1
rs11867549	chr17.44261261.44262158	0.402905178	0.161230565	2.498937955	0.012456612	IVW_Meta	PGC4_BD	KANSL1
rs11867549	chr17.44291146.44291712	0.463531902	0.209438148	2.213216202	0.026882744	IVW_Meta	PGC4_BD	KANSL1
rs56920279	chr17.44316861.44317299	0.534808894	0.20407736	2.620618449	0.008777043	IVW_Meta	PGC4_BD	RP11-259G18.2
rs11881891	chr19.43438119.43439103	-0.403862473	0.185789163	-2.173767658	0.029722589	IVW_Meta	PGC4_BD	PSG7
rs2528584	chr2.159338766.159339610	0.329213381	0.079758733	4.12761546	3.67E-05	IVW_Meta	PGC4_BD	PKP4
rs4668024	chr2.168046102.168047347	-0.479360818	0.188819349	-2.538727204	0.011125654	IVW_Meta	PGC4_BD	XIRP2
rs7585531	chr2.189182929.189183258	-0.666198896	0.320457287	-2.078900759	0.037626473	IVW_Meta	PGC4_BD	GULP1
rs4347812	chr2.208355022.208355953	-0.475035336	0.16584971	-2.864251834	0.004179955	IVW_Meta	PGC4_BD	AC007879.5
rs934993	chr2.4982719.4983094	-0.571151945	0.230753874	-2.475156471	0.013317781	IVW_Meta	PGC4_BD	RNU6-649P
rs35655498	chr3.75628554.75629949	-0.479120133	0.233351822	-2.053209304	0.040052282	IVW_Meta	PGC4_BD	CTD-2026G6.3
rs4440296	chr4.115511795.115512052	-0.659173013	0.314746152	-2.094300463	0.036233223	IVW_Meta	PGC4_BD	UGT8
rs2926414	chr4.131610095.131610915	0.382448444	0.12579924	3.040149085	0.002364611	IVW_Meta	PGC4_BD	GAPDHP56
rs10037537	chr5.152962314.152964771	0.565330352	0.282159069	2.003587386	0.045114278	IVW_Meta	PGC4_BD	GRIA1
rs7729818	chr5.155529584.155530961	-0.48070968	0.227925316	-2.109066643	0.03493883	IVW_Meta	PGC4_BD	SGCD
rs1953613	chr6.70326974.70328162	-0.59730909	0.255650975	-2.336424065	0.019469151	IVW_Meta	PGC4_BD	AL358133.1
rs536809	chr7.140234115.140235030	-0.549083092	0.213198689	-2.575452477	0.010010903	IVW_Meta	PGC4_BD	DENND2A
rs7777017	chr7.49136983.49137525	0.35102095	0.087258349	4.022777799	5.75E-05	IVW_Meta	PGC4_BD	AC010971.1
rs868961	chr7.66531746.66532360	0.562154597	0.228669142	2.458375409	0.013956719	IVW_Meta	PGC4_BD	TYW1
rs868961	chr7.66845113.66845605	0.492472592	0.17210638	2.861442967	0.004217174	IVW_Meta	PGC4_BD	AC006480.1
rs1494913	chr8.108888443.108888855	-0.444675038	0.140005711	-3.176120702	0.001492588	IVW_Meta	PGC4_BD	RNA5SP275
rs7011741	chr8.111661065.111661322	-0.685038249	0.347804679	-1.969606189	0.048883522	IVW_Meta	PGC4_BD	RP11-238I10.1
rs2409811	chr8.11843531.11845396	-0.321359914	0.103266539	-3.111946197	0.001858584	IVW_Meta	PGC4_BD	DEFB135
rs2409811	chr8.12237208.12237478	0.450349224	0.144447324	3.117740157	0.001822434	IVW_Meta	PGC4_BD	RP11-351I21.6
rs11240465	chr1.205239896.205240955	0.454197083	0.145878349	3.113533207	0.001848617	IVW_Meta	UKBB_ECZEMA	TMCC2
rs10789340	chr1.72787673.72788063	-0.211786236	0.031718442	-6.677069268	2.44E-11	IVW_Meta	UKBB_ECZEMA	RPL31P12
rs10789340	chr1.72792284.72792631	-0.212435209	0.031909247	-6.657481002	2.79E-11	IVW_Meta	UKBB_ECZEMA	RPL31P12
rs4934425	chr10.90911537.90913985	-0.318655958	0.071786603	-4.438933539	9.04E-06	IVW_Meta	UKBB_ECZEMA	RP11-341B24.3
rs12365699	chr11.118562660.118563399	0.268616505	0.056618304	4.744340386	2.09E-06	IVW_Meta	UKBB_ECZEMA	AP002954.6
rs4766471	chr12.108945246.108945938	0.472937298	0.22213297	2.129072952	0.033248225	IVW_Meta	UKBB_ECZEMA	SART3
rs12823867	chr12.12532976.12533390	-0.424398694	0.143554005	-2.956369573	0.003112839	IVW_Meta	UKBB_ECZEMA	LOH12CR1
rs1243519	chr14.94589007.94589294	-0.518237725	0.248400783	-2.086296666	0.036951758	IVW_Meta	UKBB_ECZEMA	IFI27L2
rs2656073	chr15.78207781.78208243	-0.303054026	0.079098011	-3.831373542	0.00012743	IVW_Meta	UKBB_ECZEMA	RP11-114H24.2
rs8061554	chr16.4222122.4222718	-0.375184403	0.099547992	-3.768879656	0.000163982	IVW_Meta	UKBB_ECZEMA	RP11-95P2.3
rs2241952	chr16.55818843.55819124	0.537558428	0.225981309	2.378773852	0.017370329	IVW_Meta	UKBB_ECZEMA	CES1P1
rs2241952	chr16.55855239.55855429	0.516395286	0.243287612	2.122571233	0.033789798	IVW_Meta	UKBB_ECZEMA	CES1
rs7221109	chr17.38129948.38130445	0.460309208	0.212410308	2.167075665	0.030229085	IVW_Meta	UKBB_ECZEMA	GSDMA
rs2970049	chr17.49305464.49306134	-0.393850405	0.154213673	-2.553926627	0.01065157	IVW_Meta	UKBB_ECZEMA	MBTD1
rs12939239	chr17.5322246.5324009	-0.568979377	0.278326752	-2.044285625	0.040925338	IVW_Meta	UKBB_ECZEMA	RPAIN
rs1860149	chr19.43685373.43686816	0.581239048	0.238896858	2.43301253	0.014973783	IVW_Meta	UKBB_ECZEMA	PSG5
rs6713511	chr2.130818678.130819178	0.508074273	0.25886375	1.962709237	0.049679969	IVW_Meta	UKBB_ECZEMA	FAR2P1
rs17576323	chr2.187713239.187714880	0.311734715	0.094208235	3.30899645	0.00093631	IVW_Meta	UKBB_ECZEMA	ZSWIM2
rs7561204	chr2.4982719.4983094	-0.334391852	0.11262903	-2.968966808	0.002988029	IVW_Meta	UKBB_ECZEMA	RNU6-649P
rs11737840	chr4.111094165.111094351	-0.498349081	0.187653484	-2.655687871	0.007914683	IVW_Meta	UKBB_ECZEMA	ELOVL6
rs4285285	chr5.152962314.152964771	0.399388196	0.157616138	2.533929594	0.011279139	IVW_Meta	UKBB_ECZEMA	GRIA1
rs1038993	chr5.157315019.157315361	0.418454732	0.166739972	2.509624574	0.012085958	IVW_Meta	UKBB_ECZEMA	CLINT1
rs9383685	chr6.150110900.150111097	-0.371762567	0.109311978	-3.400931667	0.000671566	IVW_Meta	UKBB_ECZEMA	PCMT1
rs2190097	chr7.77216416.77216858	0.522902883	0.214110073	2.442215238	0.014597441	IVW_Meta	UKBB_ECZEMA	PTPN12
rs4112787	chr1.152768205.152770217	-0.339445133	0.08153195	-4.163338802	3.14E-05	IVW_Meta	UKBB_PSORIASIS	LCE1D
rs12097900	chr1.215647090.215650631	-0.377786841	0.104941277	-3.599983247	0.000318238	IVW_Meta	UKBB_PSORIASIS	KCTD3
rs9507355	chr13.25024695.25026813	0.318888063	0.072825915	4.37877179	1.19E-05	IVW_Meta	UKBB_PSORIASIS	PARP4
rs7219739	chr17.41475934.41479713	-0.55637741	0.219254295	-2.537589563	0.01116188	IVW_Meta	UKBB_PSORIASIS	ARL4D
rs6036464	chr20.23807061.23807919	-0.358237638	0.152025598	-2.356429728	0.018451558	IVW_Meta	UKBB_PSORIASIS	CST2
rs10939605	chr4.10219812.10220061	0.696442723	0.354039188	1.967134566	0.049167699	IVW_Meta	UKBB_PSORIASIS	AC006499.6
rs1936806	chr6.127702090.127702771	0.356244077	0.129092315	2.759607165	0.00578709	IVW_Meta	UKBB_PSORIASIS	RPL5P18
rs2156966	chr7.142043313.142043620	-0.366161656	0.11904635	-3.075790712	0.002099452	IVW_Meta	UKBB_PSORIASIS	TRBV4-2
rs3735485	chr7.44913525.44913792	0.450058112	0.209116866	2.15218466	0.031382813	IVW_Meta	UKBB_PSORIASIS	PURB
rs2177191	chr7.68903540.68904901	-0.698281616	0.346119855	-2.01745611	0.043647937	IVW_Meta	UKBB_PSORIASIS	RP11-3P22.2
rs10236516	chr7.74306913.74307110	0.678366037	0.333602875	2.033453806	0.042006696	IVW_Meta	UKBB_PSORIASIS	PMS2P5
rs10485891	chr7.77216416.77216858	0.574639658	0.2829774	2.030690999	0.04228635	IVW_Meta	UKBB_PSORIASIS	PTPN12
