## Supplemental Figures and Tables for "Quantitative trait loci mapping of gene expression and chromatin accessibility in primary fibroblast reveals shared allelic effects between Latin American and European ancestries": TableS17_duplicated_Dutch_samples_R2.xlsx

### Sheet: Sheet1
Batch1 ID	Batch2 ID	RNA R2	ATAC R2
431.BG01731	2013L01192	0.987	0.925		431-BG01731	excluded	2013L01192	included
431.BG01882	2013L01193	0.99	0.89		431-BG01882	excluded	2013L01193	included
431.BG02750	2014L00857	0.988	0.892		431-BG02750	excluded	2014L00857	included
431.BG00432	2014L00058	0.983	0.404		431-BG00432	included	2014L00058	excluded
431.BG02374	2014L00640	0.987	0.838		431-BG02374	included	2014L00640	excluded
431.BG01827	2013L01091	0.991	0.943		431-BG01827	excluded	2013L01091	inculded
431.BG02450	2014L00607	0.985	0.928		431-BG02450	excluded	2014L00607	included
431.BG03000	2014L00410	0.986	0.897		431-BG03000	excluded	2014L00410	included
431.BG00258	2014L00667	0.991	0.109		431-BG00258	included	2014L00667	excluded
